# A conserved mechanism for regulation of mtDNA copy number in eukaryotes

**DOI:** 10.64898/2026.05.29.727956

**Authors:** Flora McNulty, Andrew M. Shaw, Amy Shepherd, Jacqueline Tait-Mulder, Hannah Mearns, Ignacio Fernandez-Guerrero, Peggy Paschke, Elisabetta Tolla, Zaniah Gonzalez Galofre, Christina Wijo, Morgan McIntosh, Sergio Lilla, Graeme Clark, Alejandro Huerta Uribe, David Sumpton, Janneke Balk, Alberto Sanz Montero, Payam A. Gammage

## Abstract

Mitochondrial mass and mitochondrial DNA (mtDNA) copy number are coupled to metabolic demand at the cellular, tissue and organismal level, however, the molecular basis for homeostatic regulation of mtDNA is not understood. Here we show that mitochondria and mtDNA copy number are regulated by compartmentalisation of iron-sulfur (Fe-S) clusters, glutathione and cysteine, a mechanism we exemplify in model systems ranging from plants to human cells. Using genome-wide CRISPR screens we discovered that the mitochondrial ABC-family transporter, ABCB7, is a negative regulator of mtDNA copy number. Partial silencing of ABCB7 in human cells increased mtDNA 2-3 fold, enhancing mitochondrial mass and function. ABCB7 silencing compelled co-incident mitochondrial accumulation and cytosolic depletion of Fe-S clusters, simultaneously engaging the cellular iron starvation response and stabilising the mitochondrial glutathione transporter, SLC25A39. Transport of glutathione from the cytosol into mitochondria was co-incident with mitochondrial cysteine accumulation and cytosolic cysteine depletion, which was necessary and sufficient to increase mtDNA copy number in an integrated stress response-dependent fashion, with induction of PGC1β and ERRα. Silencing or partial loss of function mutations in the ABCB7 homologs of *D.melanogaster*, *S.cerevisiae* and *A. thaliana* elicited similar increases of mtDNA within these organisms. These data reveal a fundamental metabolic logic coupling compartmentalisation of redox co-factors to organellar genome content; a conserved axis across eukaryotes that pre-dates several elements of the mtDNA replication machinery.
