## Supplementary Table 1 for "A conserved mechanism for regulation of mtDNA copy number in eukaryotes"

### Sheet: Supplementary Table 1
Supplementary Table 1. CRISPR KO screen (Lower 5% hits)
external_gene_name	ensembl_gene_id	description	entrezgene_id	chromosome_name	start_position	end_position	num	neg.score	neg.p.value	neg.fdr	neg.rank	neg.goodsgrna	neg.lfc	pos.score	pos.p.value	pos.fdr	pos.rank	pos.goodsgrna	pos.lfc	log10pospvalue
ABCC2	ENSG00000023839	ATP binding cassette subfamily C member 2 [Source:HGNC Symbol;Acc:HGNC:53]	1244	10	99782640	99852594	4	0.9983	0.99831	0.999957	19050	0	2.457	0.0017035	0.0061463	0.779957	138	4	2.457	2.21139
ADAMTS1	ENSG00000154734	ADAM metallopeptidase with thrombospondin type 1 motif 1 [Source:HGNC Symbol;Acc:HGNC:217]	9510	21	26835755	26845409	4	0.62176	0.75901	0.997719	14230	2	4.4367	0.0001364	0.00052949	0.586337	15	2	4.4367	3.27614
AIMP2	ENSG00000106305	aminoacyl tRNA synthetase complex interacting multifunctional protein 2 [Source:HGNC Symbol;Acc:HGNC:20609]	7965	7	6009255	6023834	2	0.99818	0.9981	0.999957	19045	0	7.3522	0.0018193	0.0035224	0.727671	149	2	7.3522	2.45316
AK8	ENSG00000165695	adenylate kinase 8 [Source:HGNC Symbol;Acc:HGNC:26526]	158067	9	132725578	132878777	2	0.74209	0.7416	0.997719	15324	0	4.586	0.0050421	0.0096861	0.819123	342	1	4.586	2.01385
AMACR	ENSG00000242110	alpha-methylacyl-CoA racemase [Source:HGNC Symbol;Acc:HGNC:451]	23600	5	33986165	34008104	4	0.98379	0.9838	0.999957	18772	0	6.0292	0.00074767	0.0027356	0.706115	65	4	6.0292	2.56295
ANKRD34A	ENSG00000272031	ankyrin repeat domain 34A [Source:HGNC Symbol;Acc:HGNC:27639]	284615	1	145959441	145964575	4	0.99826	0.99828	0.999957	19048	0	3.0277	0.0017426	0.0062941	0.779957	142	4	3.0277	2.20107
APBB1	ENSG00000166313	amyloid beta precursor protein binding family B member 1 [Source:HGNC Symbol;Acc:HGNC:581]	322	11	6395125	6419414	4	0.82073	0.84724	0.999957	16087	1	3.5698	0.0023011	0.0082607	0.789849	186	3	3.5698	2.08298
APOBEC3G	ENSG00000239713	apolipoprotein B mRNA editing enzyme catalytic subunit 3G [Source:HGNC Symbol;Acc:HGNC:17357]	60489	22	39077067	39087743	4	0.75972	0.81722	0.998947	15484	1	4.5353	0.00077651	0.0028387	0.708365	67	3	4.5353	2.54688
ARFGAP2	ENSG00000149182	ADP ribosylation factor GTPase activating protein 2 [Source:HGNC Symbol;Acc:HGNC:13504]	84364	11	47164299	47177125	4	0.99755	0.99755	0.999957	19033	0	2.9707	0.0024537	0.0088003	0.797932	198	4	2.9707	2.0555
ATP8B3	ENSG00000130270	ATPase phospholipid transporting 8B3 [Source:HGNC Symbol;Acc:HGNC:13535]	148229	19	1782075	1812276	1	0.99892	0.99894	0.999957	19067	0	10.478	0.0010818	0.0010649	0.6697	89	1	10.478	2.97269
B3GNT4	ENSG00000176383	UDP-GlcNAc:betaGal beta-1,3-N-acetylglucosaminyltransferase 4 [Source:HGNC Symbol;Acc:HGNC:15683]	79369	12	122203681	122208952	4	0.99948	0.9995	0.999957	19085	0	3.5445	0.0005167	0.0019016	0.6697	45	4	3.5445	2.72088
BIRC7	ENSG00000101197	baculoviral IAP repeat containing 7 [Source:HGNC Symbol;Acc:HGNC:13702]	79444	20	63235883	63240495	4	0.983	0.98305	0.999957	18753	0	4.6872	0.0008487	0.003101	0.72235	76	4	4.6872	2.5085
BRPF3	ENSG00000096070	bromodomain and PHD finger containing 3 [Source:HGNC Symbol;Acc:HGNC:14256]	27154	6	36196744	36232790	4	0.99799	0.99801	0.999957	19041	0	2.6836	0.0020144	0.0072634	0.779957	162	4	2.6836	2.13886
C3orf22	ENSG00000180697	chromosome 3 open reading frame 22 [Source:HGNC Symbol;Acc:HGNC:28534]	152065	3	126526999	126558965	4	0.99816	0.99819	0.999957	19044	0	2.9851	0.0018359	0.006618	0.779957	151	4	2.9851	2.17927
CABIN1	ENSG00000099991	calcineurin binding protein 1 [Source:HGNC Symbol;Acc:HGNC:24187]	23523	22	24011192	24178628	3	0.81969	0.82129	0.998947	16075	1	6.2199	0.0019781	0.0055803	0.759988	160	2	6.2199	2.25334
CAP1	ENSG00000131236	cyclase associated actin cytoskeleton regulatory protein 1 [Source:HGNC Symbol;Acc:HGNC:20040]	10487	1	40040233	40072649	3	0.98917	0.98929	0.999957	18882	0	9.1959	7.5183e-05	0.00023248	0.586337	6	3	9.1959	3.63361
CD1D	ENSG00000158473	CD1d molecule [Source:HGNC Symbol;Acc:HGNC:1637]	912	1	158178030	158186427	4	0.99999	0.99999	0.999991	19101	0	4.8949	9.497e-06	3.136e-05	0.299505	2	4	4.8949	4.50362
CD58	ENSG00000116815	CD58 molecule [Source:HGNC Symbol;Acc:HGNC:1688]	965	1	116514534	116571039	4	0.9997	0.9997	0.999957	19087	0	4.9295	0.00030306	0.0011214	0.6697	28	4	4.9295	2.95024
CDK12	ENSG00000167258	cyclin dependent kinase 12 [Source:HGNC Symbol;Acc:HGNC:24224]	51755	17	39461486	39567559	4	0.99921	0.9992	0.999957	19075	0	3.2111	0.00079034	0.0028926	0.708365	70	4	3.2111	2.53871
CENPP	ENSG00000188312	centromere protein P [Source:HGNC Symbol;Acc:HGNC:32933]	401541	9	92325953	92620529	2	0.9765	0.97638	0.999957	18605	0	6.5974	0.0027333	0.0052781	0.759988	219	2	6.5974	2.27752
CLASP2	ENSG00000163539	cytoplasmic linker associated protein 2 [Source:HGNC Symbol;Acc:HGNC:17078]	23122	3	33496245	33718356	3	0.74144	0.7597	0.997719	15320	1	2.8032	0.0014893	0.0041968	0.738552	124	2	2.8032	2.37708
CNGA1	ENSG00000198515	cyclic nucleotide gated channel subunit alpha 1 [Source:HGNC Symbol;Acc:HGNC:2148]	1259	4	47935977	48016681	4	0.21752	0.40641	0.987733	7681	2	2.2741	0.0024918	0.0089236	0.797932	201	2	2.2741	2.04946
CNNM3	ENSG00000168763	cyclin and CBS domain divalent metal cation transport mediator 3 [Source:HGNC Symbol;Acc:HGNC:104]	26505	2	96816245	96835382	4	0.99935	0.99936	0.999957	19081	0	3.3383	0.00064905	0.0023805	0.6697	55	4	3.3383	2.62333
COA7	ENSG00000162377	cytochrome c oxidase assembly factor 7 [Source:HGNC Symbol;Acc:HGNC:25716]	65260	1	52684449	52698347	3	0.99681	0.99687	0.999957	19021	0	3.3478	0.0031897	0.0088563	0.797932	247	3	3.3478	2.05275
COG5	ENSG00000164597	component of oligomeric golgi complex 5 [Source:HGNC Symbol;Acc:HGNC:14857]	10466	7	107201372	107564261	4	0.99935	0.99936	0.999957	19080	0	5.0115	0.00065049	0.0023841	0.6697	56	4	5.0115	2.62268
DACT1	ENSG00000165617	dishevelled binding antagonist of beta catenin 1 [Source:HGNC Symbol;Acc:HGNC:17748]	51339	14	58633967	58648321	4	0.14969	0.30639	0.978356	5855	1	4.7673	0.001135	0.0041139	0.738552	93	3	4.7673	2.38575
DDX49	ENSG00000105671	DEAD-box helicase 49 [Source:HGNC Symbol;Acc:HGNC:18684]	54555	19	18919705	18929189	2	0.92318	0.92297	0.999957	17593	0	5.9989	0.0010747	0.00204	0.6697	88	2	5.9989	2.69037
DIP2A	ENSG00000160305	disco interacting protein 2 homolog A [Source:HGNC Symbol;Acc:HGNC:17217]	23181	21	46458891	46572743	4	0.97045	0.9704	0.999957	18474	0	4.0132	0.0015148	0.0054854	0.759988	127	3	4.0132	2.26079
DNAJC7	ENSG00000168259	DnaJ heat shock protein family (Hsp40) member C7 [Source:HGNC Symbol;Acc:HGNC:12392]	7266	17	41976421	42021376	3	0.99756	0.99759	0.999957	19034	0	3.4045	0.002445	0.0068383	0.779957	197	3	3.4045	2.16505
DNPEP	ENSG00000123992	aspartyl aminopeptidase [Source:HGNC Symbol;Acc:HGNC:2981]	23549	2	219372029	219400022	4	0.53871	0.68959	0.997719	13005	2	4.0874	6.83e-05	0.00025581	0.586337	5	2	4.0874	3.59208
DROSHA	ENSG00000113360	drosha ribonuclease III [Source:HGNC Symbol;Acc:HGNC:17904]	29102	5	31400494	31532196	4	0.99936	0.99937	0.999957	19082	0	4.0512	0.0006398	0.0023468	0.6697	54	4	4.0512	2.62952
DSG1	ENSG00000134760	desmoglein 1 [Source:HGNC Symbol;Acc:HGNC:3048]	1828	18	31318160	31359246	4	0.97094	0.9709	0.999957	18488	0	5.5583	0.00032083	0.0011826	0.6697	29	3	5.5583	2.92716
DYNLL2	ENSG00000264364	dynein light chain LC8-type 2 [Source:HGNC Symbol;Acc:HGNC:24596]	140735	17	58083419	58095542	4	0.99865	0.99866	0.999957	19055	0	3.2014	0.0013467	0.0048743	0.750838	117	4	3.2014	2.31209
EFCAB2	ENSG00000203666	EF-hand calcium binding domain 2 [Source:HGNC Symbol;Acc:HGNC:28166]	84288	1	244969682	245127164	4	0.77939	0.82622	0.998947	15659	1	4.7828	0.0011961	0.0043305	0.738552	101	3	4.7828	2.36346
ERMAP	ENSG00000164010	erythroblast membrane associated protein (Scianna blood group) [Source:HGNC Symbol;Acc:HGNC:15743]	114625	1	42817122	42844991	3	0.99822	0.99826	0.999957	19046	0	3.7875	0.0017818	0.0050386	0.751895	145	3	3.7875	2.29769
ERMN	ENSG00000136541	ermin [Source:HGNC Symbol;Acc:HGNC:29208]	57471	2	157318631	157327713	4	0.46691	0.63141	0.997719	11971	1	3.1587	0.0016048	0.0058053	0.770043	134	2	3.1587	2.23618
ERMP1	ENSG00000099219	endoplasmic reticulum metallopeptidase 1 [Source:HGNC Symbol;Acc:HGNC:23703]	79956	9	5749832	5879537	4	0.98695	0.98697	0.999957	18833	0	2.9602	0.0024743	0.0088708	0.797932	200	4	2.9602	2.05204
ERP27	ENSG00000139055	endoplasmic reticulum protein 27 [Source:HGNC Symbol;Acc:HGNC:26495]	121506	12	14914039	14938537	4	0.99363	0.99367	0.999957	18967	0	5.9408	0.00071741	0.0026288	0.705886	61	4	5.9408	2.58024
ETS1	ENSG00000134954	ETS proto-oncogene 1, transcription factor [Source:HGNC Symbol;Acc:HGNC:3488]	2113	11	128458761	128587558	4	0.9975	0.99752	0.999957	19031	0	2.672	0.0024971	0.0089397	0.797932	203	4	2.672	2.04868
EVI5L	ENSG00000142459	ecotropic viral integration site 5 like [Source:HGNC Symbol;Acc:HGNC:30464]	115704	19	7830218	7864976	4	0.14779	0.30349	0.978039	5813	1	4.2469	0.00091388	0.0033343	0.727671	79	3	4.2469	2.477
EXD3	ENSG00000187609	exonuclease 3'-5' domain containing 3 [Source:HGNC Symbol;Acc:HGNC:26023]	54932	9	137306896	137423211	4	0.99766	0.99767	0.999957	19035	0	2.7957	0.0023376	0.0083944	0.78986	190	4	2.7957	2.07601
FAAH	ENSG00000117480	fatty acid amide hydrolase [Source:HGNC Symbol;Acc:HGNC:3553]	2166	1	46394317	46413848	3	0.99933	0.99934	0.999957	19079	0	4.4688	0.0006738	0.0019518	0.6697	58	3	4.4688	2.70956
FAM170B	ENSG00000172538	family with sequence similarity 170 member B [Source:HGNC Symbol;Acc:HGNC:19736]	170370	10	49131154	49134021	4	0.99799	0.99801	0.999957	19042	0	2.8025	0.0020108	0.0072463	0.779957	161	4	2.8025	2.13988
FAM171A1	ENSG00000148468	family with sequence similarity 171 member A1 [Source:HGNC Symbol;Acc:HGNC:23522]	221061	10	15211643	15371289	4	0.99886	0.99885	0.999957	19066	0	3.3222	0.0011381	0.0041237	0.738552	95	4	3.3222	2.38471
FBXO7	ENSG00000100225	F-box protein 7 [Source:HGNC Symbol;Acc:HGNC:13586]	25793	22	32474676	32498829	4	0.97984	0.97991	0.999957	18671	0	5.2438	0.0012302	0.0044612	0.747481	104	4	5.2438	2.35055
FGFRL1	ENSG00000127418	fibroblast growth factor receptor like 1 [Source:HGNC Symbol;Acc:HGNC:3693]	53834	4	1009936	1026898	4	0.11604	0.25363	0.968286	4909	1	3.8813	0.0022475	0.0080756	0.789849	180	3	3.8813	2.09283
FOXA1	ENSG00000129514	forkhead box A1 [Source:HGNC Symbol;Acc:HGNC:5021]	3169	14	37589552	37596059	4	0.9983	0.99831	0.999957	19049	0	4.0358	0.0016199	0.0058571	0.77156	135	4	4.0358	2.23232
FOXO4	ENSG00000184481	forkhead box O4 [Source:HGNC Symbol;Acc:HGNC:7139]	4303	X	71095851	71103535	4	0.55469	0.70286	0.997719	13228	2	3.155	0.0018073	0.0065211	0.779957	147	2	3.155	2.18568
FOXRED2	ENSG00000100350	FAD dependent oxidoreductase domain containing 2 [Source:HGNC Symbol;Acc:HGNC:26264]	80020	22	36487190	36507221	4	0.93812	0.93808	0.999957	17847	0	3.9504	0.0017162	0.0061982	0.779957	140	3	3.9504	2.20773
GABPB1	ENSG00000104064	GA binding protein transcription factor subunit beta 1 [Source:HGNC Symbol;Acc:HGNC:4074]	2553	15	50275389	50355408	4	0.98512	0.98515	0.999957	18804	0	4.0484	0.0018116	0.0065341	0.779957	148	4	4.0484	2.18481
GCOM1	ENSG00000137878	GCOM1, MYZAP-POLR2M combined locus [Source:HGNC Symbol;Acc:HGNC:26424]	145781	15	57591908	57714745	4	0.90312	0.90381	0.999957	17216	1	3.7132	0.001553	0.0056212	0.759988	131	3	3.7132	2.25017
GLYR1	ENSG00000140632	glyoxylate reductase 1 homolog [Source:HGNC Symbol;Acc:HGNC:24434]	84656	16	4803203	4847288	3	0.99642	0.99649	0.999957	19017	0	3.4972	0.0035811	0.009907	0.819189	265	3	3.4972	2.00406
GNPTG	ENSG00000090581	N-acetylglucosamine-1-phosphate transferase subunit gamma [Source:HGNC Symbol;Acc:HGNC:23026]	84572	16	1351931	1365737	4	0.48299	0.64432	0.997719	12204	2	2.7555	0.0019054	0.0068648	0.779957	156	2	2.7555	2.16337
GPATCH11	ENSG00000152133	G-patch domain containing 11 [Source:HGNC Symbol;Acc:HGNC:26768]	253635	2	37084518	37099244	4	0.9973	0.99731	0.999957	19026	0	3.1474	0.002702	0.0096167	0.819123	216	4	3.1474	2.01697
GRWD1	ENSG00000105447	glutamate rich WD repeat containing 1 [Source:HGNC Symbol;Acc:HGNC:21270]	83743	19	48445841	48457022	4	0.4366	0.60698	0.99684	11520	1	6.0293	0.00058969	0.0021654	0.6697	49	3	6.0293	2.66446
GSDMC	ENSG00000147697	gasdermin C [Source:HGNC Symbol;Acc:HGNC:7151]	56169	8	129748196	129786624	4	0.90701	0.90736	0.999957	17296	1	3.7648	0.0027335	0.009725	0.819123	220	2	3.7648	2.01211
GSTM1	ENSG00000134184	glutathione S-transferase mu 1 [Source:HGNC Symbol;Acc:HGNC:4632]	2944	1	109687814	109709039	4	0.84957	0.86413	0.999957	16423	1	4.1812	0.00076024	0.0027802	0.708053	66	2	4.1812	2.55592
HACD2	ENSG00000206527	3-hydroxyacyl-CoA dehydratase 2 [Source:HGNC Symbol;Acc:HGNC:9640]	201562	3	123490820	123585053	4	0.58524	0.72812	0.997719	13668	1	3.9903	0.0020684	0.0074458	0.779957	167	3	3.9903	2.12809
HBB	ENSG00000244734	hemoglobin subunit beta [Source:HGNC Symbol;Acc:HGNC:4827]	3043	11	5225464	5229395	4	0.96599	0.96593	0.999957	18383	0	4.9547	0.0020736	0.007465	0.779957	168	3	4.9547	2.12697
HCFC1	ENSG00000172534	host cell factor C1 [Source:HGNC Symbol;Acc:HGNC:4839]	3054	X	153947557	153971818	3	0.95364	0.95395	0.999957	18129	0	3.3572	0.00038777	0.0011417	0.6697	35	3	3.3572	2.94245
HTR1B	ENSG00000135312	5-hydroxytryptamine receptor 1B [Source:HGNC Symbol;Acc:HGNC:5287]	3351	6	77460924	77463491	3	0.99878	0.99881	0.999957	19062	0	3.5471	0.0012215	0.0034716	0.727671	102	3	3.5471	2.45947
IFI44	ENSG00000137965	interferon induced protein 44 [Source:HGNC Symbol;Acc:HGNC:16938]	10561	1	78649796	78664078	3	0.70292	0.73377	0.997719	14971	1	6.0251	0.0013066	0.0036992	0.728437	111	2	6.0251	2.43189
IFIT3	ENSG00000119917	interferon induced protein with tetratricopeptide repeats 3 [Source:HGNC Symbol;Acc:HGNC:5411]	3437	10	89327307	89377473	4	0.99938	0.99939	0.999957	19083	0	3.2028	0.00061978	0.0022766	0.6697	52	4	3.2028	2.64271
IFT43	ENSG00000119650	intraflagellar transport 43 [Source:HGNC Symbol;Acc:HGNC:29669]	112752	14	75902136	76084585	4	0.24723	0.44768	0.989313	8443	2	3.202	0.00033094	0.0012173	0.6697	30	2	3.202	2.9146
INHA	ENSG00000123999	inhibin subunit alpha [Source:HGNC Symbol;Acc:HGNC:6065]	3623	2	219569162	219575711	4	0.99743	0.99745	0.999957	19030	0	2.8623	0.0025659	0.0091605	0.812676	206	4	2.8623	2.03808
INPP5B	ENSG00000204084	inositol polyphosphate-5-phosphatase B [Source:HGNC Symbol;Acc:HGNC:6077]	3633	1	37860697	37947053	4	0.97697	0.97701	0.999957	18613	0	4.8211	0.0022028	0.007916	0.789849	176	3	4.8211	2.10149
INSL6	ENSG00000120210	insulin like 6 [Source:HGNC Symbol;Acc:HGNC:6089]	11172	9	5123880	5185647	4	0.99927	0.99927	0.999957	19077	0	3.7446	0.00072933	0.0026739	0.705886	63	4	3.7446	2.57285
ITGAV	ENSG00000138448	integrin subunit alpha V [Source:HGNC Symbol;Acc:HGNC:6150]	3685	2	186590010	186680901	4	0.94563	0.94554	0.999957	17989	0	3.4607	0.0013746	0.0049702	0.751895	119	3	3.4607	2.30363
ITK	ENSG00000113263	IL2 inducible T cell kinase [Source:HGNC Symbol;Acc:HGNC:6171]	3702	5	157142933	157255185	4	0.97146	0.97145	0.999957	18498	0	2.2901	0.0013329	0.0048271	0.749698	115	3	2.2901	2.31631
KATNA1	ENSG00000186625	katanin catalytic subunit A1 [Source:HGNC Symbol;Acc:HGNC:6216]	11104	6	149594873	149648972	4	0.99328	0.99333	0.999957	18963	0	5.7102	0.00050521	0.0018627	0.6697	44	4	5.7102	2.72986
KRT24	ENSG00000167916	keratin 24 [Source:HGNC Symbol;Acc:HGNC:18527]	192666	17	40697991	40703752	4	0.99783	0.99785	0.999957	19039	0	5.6479	0.00083057	0.0030331	0.716722	74	4	5.6479	2.51811
KRTAP21-1	ENSG00000187005	keratin associated protein 21-1 [Source:HGNC Symbol;Acc:HGNC:18945]	337977	21	30755015	30755428	3	0.99921	0.99922	0.999957	19076	0	4.6206	0.00078656	0.0022592	0.6697	69	3	4.6206	2.64605
LAMTOR4	ENSG00000188186	late endosomal/lysosomal adaptor, MAPK and MTOR activator 4 [Source:HGNC Symbol;Acc:HGNC:33772]	389541	7	100148912	100155944	4	0.99988	0.99988	0.999957	19096	0	4.2792	0.0001192	0.00046211	0.586337	13	4	4.2792	3.33525
LCE3A	ENSG00000185962	late cornified envelope 3A [Source:HGNC Symbol;Acc:HGNC:29461]	353142	1	152622834	152623103	4	0.50095	0.65874	0.997719	12460	1	3.5987	0.0018771	0.0067642	0.779957	153	2	3.5987	2.16978
LDLRAP1	ENSG00000157978	low density lipoprotein receptor adaptor protein 1 [Source:HGNC Symbol;Acc:HGNC:18640]	26119	1	25543604	25591200	4	0.62932	0.76545	0.997719	14352	1	3.6773	0.0020441	0.0073556	0.779957	166	2	3.6773	2.13338
LFNG	ENSG00000106003	LFNG O-fucosylpeptide 3-beta-N-acetylglucosaminyltransferase [Source:HGNC Symbol;Acc:HGNC:6560]	3955	7	2512529	2529177	4	0.99907	0.99905	0.999957	19072	0	3.3845	0.00093418	0.0034136	0.727671	80	4	3.3845	2.46679
LPP	ENSG00000145012	LIM domain containing preferred translocation partner in lipoma [Source:HGNC Symbol;Acc:HGNC:6679]	4026	3	188153284	188890671	4	0.93552	0.93541	0.999957	17797	0	3.475	0.00062581	0.0022965	0.6697	53	3	3.475	2.63893
MAPKBP1	ENSG00000137802	mitogen-activated protein kinase binding protein 1 [Source:HGNC Symbol;Acc:HGNC:29536]	23005	15	41774434	41827855	4	0.99903	0.99902	0.999957	19070	0	3.1246	0.0009657	0.0035152	0.727671	83	4	3.1246	2.45405
MAT1A	ENSG00000151224	methionine adenosyltransferase 1A [Source:HGNC Symbol;Acc:HGNC:6903]	4143	10	80271820	80289658	3	0.99774	0.9978	0.999957	19037	0	3.7088	0.0022567	0.0063252	0.779957	182	3	3.7088	2.19893
MBLAC2	ENSG00000176055	metallo-beta-lactamase domain containing 2 [Source:HGNC Symbol;Acc:HGNC:33711]	153364	5	90458209	90474771	3	0.97855	0.97869	0.999957	18638	0	3.3872	0.0018971	0.0053558	0.759988	155	3	3.3872	2.27118
MCOLN2	ENSG00000153898	mucolipin TRP cation channel 2 [Source:HGNC Symbol;Acc:HGNC:13357]	255231	1	84925583	84997113	4	0.99883	0.99882	0.999957	19064	0	2.7835	0.0011653	0.0042238	0.738552	97	4	2.7835	2.3743
MEAF6	ENSG00000163875	MYST/Esa1 associated factor 6 [Source:HGNC Symbol;Acc:HGNC:25674]	64769	1	37489993	37514766	4	0.25396	0.457	0.989313	8614	2	2.7894	0.0018969	0.0068368	0.779957	154	2	2.7894	2.16515
MESP2	ENSG00000188095	mesoderm posterior bHLH transcription factor 2 [Source:HGNC Symbol;Acc:HGNC:29659]	145873	15	89760591	89778754	4	0.99769	0.9977	0.999957	19036	0	2.8886	0.0023145	0.0083125	0.789849	188	4	2.8886	2.08027
MGME1	ENSG00000125871	mitochondrial genome maintenance exonuclease 1 [Source:HGNC Symbol;Acc:HGNC:16205]	92667	20	17969018	17991122	3	0.99737	0.99741	0.999957	19027	0	3.2013	0.0026337	0.0073448	0.779957	211	3	3.2013	2.13402
MOSPD1	ENSG00000101928	motile sperm domain containing 1 [Source:HGNC Symbol;Acc:HGNC:25235]	56180	X	134887632	134915257	4	0.99822	0.99824	0.999957	19047	0	3.3145	0.0017796	0.0064325	0.779957	144	4	3.3145	2.19162
MPP2	ENSG00000108852	MAGUK p55 scaffold protein 2 [Source:HGNC Symbol;Acc:HGNC:7220]	4355	17	43875357	43909711	4	0.99741	0.99741	0.999957	19028	0	2.6441	0.0025927	0.0092461	0.812676	209	4	2.6441	2.03404
MRPL13	ENSG00000172172	mitochondrial ribosomal protein L13 [Source:HGNC Symbol;Acc:HGNC:14278]	28998	8	120380761	120445402	3	0.72288	0.74692	0.997719	15153	1	5.6482	0.0016412	0.0046504	0.749698	137	2	5.6482	2.33251
MRPS6	ENSG00000243927	mitochondrial ribosomal protein S6 [Source:HGNC Symbol;Acc:HGNC:14051]	64968	21	34073224	34362252	4	0.0035605	0.012605	0.865541	265	1	4.8098	0.0013242	0.0048002	0.749698	113	3	4.8098	2.31874
MSMB	ENSG00000263639	microseminoprotein beta [Source:HGNC Symbol;Acc:HGNC:7372]	4477	10	46033307	46048180	4	0.99958	0.9996	0.999957	19086	0	4.2331	0.00041623	0.0015284	0.6697	38	4	4.2331	2.81576
NBAS	ENSG00000151779	NBAS subunit of NRZ tethering complex [Source:HGNC Symbol;Acc:HGNC:15625]	51594	2	15166916	15561340	1	0.99836	0.9984	0.999957	19051	0	10.176	0.0016397	0.0016134	0.6697	136	1	10.176	2.79226
NDUFA4L2	ENSG00000185633	NDUFA4 mitochondrial complex associated like 2 [Source:HGNC Symbol;Acc:HGNC:29836]	56901	12	57234903	57240715	4	0.99642	0.99644	0.999957	19016	0	5.7938	0.00083246	0.0030393	0.716722	75	4	5.7938	2.51723
NELFE	ENSG00000204356	negative elongation factor complex member E [Source:HGNC Symbol;Acc:HGNC:13974]	7936	6	31952087	31959038	3	0.99653	0.99661	0.999957	19018	0	3.0525	0.00347	0.0095985	0.819123	260	3	3.0525	2.0178
NME5	ENSG00000112981	NME/NM23 family member 5 [Source:HGNC Symbol;Acc:HGNC:7853]	8382	5	138115175	138139443	4	0.083013	0.19948	0.964241	3876	1	3.115	0.0020927	0.0075381	0.779957	169	3	3.115	2.12274
NOL11	ENSG00000130935	nucleolar protein 11 [Source:HGNC Symbol;Acc:HGNC:24557]	25926	17	67717931	67744531	4	0.78124	0.82711	0.998947	15683	1	4.9141	0.0022179	0.007973	0.789849	178	3	4.9141	2.09838
NSMCE2	ENSG00000156831	NSE2 (MMS21) homolog, SMC5-SMC6 complex SUMO ligase [Source:HGNC Symbol;Acc:HGNC:26513]	286053	8	125091679	125367125	4	0.61189	0.75052	0.997719	14078	2	3.8803	0.00011488	0.00044086	0.586337	12	2	3.8803	3.3557
NT5DC3	ENSG00000111696	5'-nucleotidase domain containing 3 [Source:HGNC Symbol;Acc:HGNC:30826]	51559	12	103770453	103841234	4	0.41512	0.58977	0.99684	11198	2	2.5147	0.0021876	0.0078641	0.789849	174	2	2.5147	2.10435
OPLAH	ENSG00000178814	5-oxoprolinase, ATP-hydrolysing [Source:HGNC Symbol;Acc:HGNC:8149]	26873	8	144051266	144063965	4	0.86606	0.87512	0.999957	16647	1	4.0084	0.0020383	0.0073385	0.779957	164	3	4.0084	2.13439
OR4N5	ENSG00000184394	olfactory receptor family 4 subfamily N member 5 [Source:HGNC Symbol;Acc:HGNC:15358]	390437	14	20138820	20145471	4	0.55069	0.69954	0.997719	13174	1	4.8832	0.001138	0.0041232	0.738552	94	3	4.8832	2.38477
OR5H14	ENSG00000236032	olfactory receptor family 5 subfamily H member 14 [Source:HGNC Symbol;Acc:HGNC:31286]	403273	3	98147479	98156614	4	0.94853	0.94849	0.999957	18040	0	6.4509	8.6508e-05	0.00032837	0.586337	7	3	6.4509	3.48364
PALM3	ENSG00000187867	paralemmin 3 [Source:HGNC Symbol;Acc:HGNC:33274]	342979	19	14053363	14062076	4	0.9975	0.99752	0.999957	19032	0	2.7811	0.0024971	0.0089397	0.797932	202	4	2.7811	2.04868
PDRG1	ENSG00000088356	p53 and DNA damage regulated 1 [Source:HGNC Symbol;Acc:HGNC:16119]	81572	20	31944337	31952046	4	0.8941	0.89619	0.999957	17066	1	3.8017	0.00087888	0.0032083	0.727671	78	3	3.8017	2.49373
PDS5B	ENSG00000083642	PDS5 cohesin associated factor B [Source:HGNC Symbol;Acc:HGNC:20418]	23047	13	32586452	32778019	4	0.96177	0.96169	0.999957	18289	0	2.2865	0.0023113	0.0082995	0.789849	187	2	2.2865	2.08095
PDXDC1	ENSG00000179889	pyridoxal dependent decarboxylase domain containing 1 [Source:HGNC Symbol;Acc:HGNC:28995]	23042	16	14974591	15153671	4	0.34651	0.53493	0.994359	10107	1	6.133	0.0004042	0.0014817	0.6697	36	3	6.133	2.82924
PEX5	ENSG00000139197	peroxisomal biogenesis factor 5 [Source:HGNC Symbol;Acc:HGNC:9719]	5830	12	7188685	7218574	4	0.95764	0.95761	0.999957	18215	0	4.32	0.0015723	0.0056897	0.759988	133	3	4.32	2.24491
PLCD3	ENSG00000161714	phospholipase C delta 3 [Source:HGNC Symbol;Acc:HGNC:9061]	113026	17	45108959	45133354	4	0.7935	0.83303	0.998947	15812	1	5.0398	0.0013331	0.0048276	0.749698	116	3	5.0398	2.31627
POC1B	ENSG00000139323	POC1 centriolar protein B [Source:HGNC Symbol;Acc:HGNC:30836]	282809	12	89419718	89526047	3	0.99856	0.99859	0.999957	19053	0	3.5192	0.00144	0.0040501	0.738552	121	3	3.5192	2.39253
POLD4	ENSG00000175482	DNA polymerase delta 4, accessory subunit [Source:HGNC Symbol;Acc:HGNC:14106]	57804	11	67350772	67356972	4	0.99971	0.99972	0.999957	19088	0	3.5293	0.00028545	0.0010592	0.6697	27	4	3.5293	2.97502
POPDC3	ENSG00000132429	popeye domain containing 3 [Source:HGNC Symbol;Acc:HGNC:17649]	64208	6	105157900	105180014	4	0.7256	0.80263	0.997719	15182	1	2.2127	0.0024084	0.0086443	0.797932	192	2	2.2127	2.06327
PPIL4	ENSG00000131013	peptidylprolyl isomerase like 4 [Source:HGNC Symbol;Acc:HGNC:15702]	85313	6	149504495	149546043	4	0.9998	0.9998	0.999957	19092	0	3.6407	0.00020238	0.00076742	0.586337	22	4	3.6407	3.11497
PPP1R8	ENSG00000117751	protein phosphatase 1 regulatory subunit 8 [Source:HGNC Symbol;Acc:HGNC:9296]	5511	1	27830782	27851676	4	0.99941	0.99943	0.999957	19084	0	2.9845	0.00058956	0.0021649	0.6697	48	4	2.9845	2.66456
PRR36	ENSG00000183248	proline rich 36 [Source:HGNC Symbol;Acc:HGNC:26172]	80164	19	7868719	7874390	4	0.51031	0.66623	0.997719	12604	2	2.7213	0.0022119	0.0079486	0.789849	177	2	2.7213	2.09971
PSMD1	ENSG00000173692	proteasome 26S subunit, non-ATPase 1 [Source:HGNC Symbol;Acc:HGNC:9554]	5707	2	231056845	231173116	4	0.99881	0.9988	0.999957	19063	0	4.0189	0.0011918	0.0043145	0.738552	100	4	4.0189	2.36507
RAB30	ENSG00000137502	RAB30, member RAS oncogene family [Source:HGNC Symbol;Acc:HGNC:9770]	27314	11	82973133	83071923	4	0.40742	0.58362	0.996676	11080	1	3.7487	0.002746	0.0097717	0.819123	221	3	3.7487	2.01003
RBM3	ENSG00000102317	RNA binding motif protein 3 [Source:HGNC Symbol;Acc:HGNC:9900]	5935	X	48574449	48581162	4	0.14619	0.30107	0.978039	5765	1	6.1639	0.00016212	0.00062176	0.586337	18	3	6.1639	3.20638
RCN2	ENSG00000117906	reticulocalbin 2 [Source:HGNC Symbol;Acc:HGNC:9935]	5955	15	76931738	76954393	4	0.44817	0.61632	0.99684	11705	1	4.008	0.0022242	0.0079968	0.789849	179	3	4.008	2.09708
REEP3	ENSG00000165476	receptor accessory protein 3 [Source:HGNC Symbol;Acc:HGNC:23711]	221035	10	63521401	63625128	4	0.99986	0.99986	0.999957	19095	0	4.2653	0.0001446	0.00055541	0.586337	16	4	4.2653	3.25539
RMND1	ENSG00000155906	required for meiotic nuclear division 1 homolog [Source:HGNC Symbol;Acc:HGNC:21176]	55005	6	151398898	151452158	3	0.99872	0.99876	0.999957	19058	0	3.6003	0.0012827	0.0036329	0.727671	109	3	3.6003	2.43975
RNF14	ENSG00000013561	ring finger protein 14 [Source:HGNC Symbol;Acc:HGNC:10058]	9604	5	141958328	141990292	4	0.99873	0.99872	0.999957	19059	0	5.6329	0.00042936	0.0015693	0.6697	41	4	5.6329	2.80429
RNF216	ENSG00000011275	ring finger protein 216 [Source:HGNC Symbol;Acc:HGNC:21698]	54476	7	5620047	5781696	4	0.58342	0.72657	0.997719	13647	2	3.4933	0.0012417	0.004512	0.749419	106	2	3.4933	2.34563
RNF34	ENSG00000170633	ring finger protein 34 [Source:HGNC Symbol;Acc:HGNC:17297]	80196	12	121400083	121430623	4	0.91788	0.91768	0.999957	17495	1	4.1713	0.0023263	0.0083529	0.789849	189	3	4.1713	2.07816
RPGRIP1L	ENSG00000103494	RPGRIP1 like [Source:HGNC Symbol;Acc:HGNC:29168]	23322	16	53598153	53703938	4	0.037244	0.11152	0.934572	2166	1	3.915	0.0019218	0.0069296	0.779957	158	3	3.915	2.15929
RPL27	ENSG00000131469	ribosomal protein L27 [Source:HGNC Symbol;Acc:HGNC:10328]	6155	17	42998273	43002959	3	0.47059	0.61241	0.99684	12025	1	5.8218	0.0012534	0.0035504	0.727671	107	2	5.8218	2.44972
RPL9	ENSG00000163682	ribosomal protein L9 [Source:HGNC Symbol;Acc:HGNC:10369]	6133	4	39452587	39458931	3	0.99396	0.99408	0.999957	18971	0	2.8193	0.0027123	0.0075542	0.779957	217	3	2.8193	2.12181
SARNP	ENSG00000205323	SAP domain containing ribonucleoprotein [Source:HGNC Symbol;Acc:HGNC:24432]	84324	12	55752463	55817724	4	0.94951	0.94947	0.999957	18059	0	2.8322	0.0023657	0.0084934	0.795258	191	3	2.8322	2.07092
SEC22B	ENSG00000265808	SEC22 homolog B, vesicle trafficking protein [Source:HGNC Symbol;Acc:HGNC:10700]	9554	1	120150898	120176520	4	0.99914	0.99913	0.999957	19073	0	2.849	0.00086137	0.0031472	0.724263	77	4	2.849	2.50208
SEC61G	ENSG00000132432	SEC61 translocon subunit gamma [Source:HGNC Symbol;Acc:HGNC:18277]	23480	7	54752250	54759974	3	0.26256	0.40461	0.987156	8810	1	6.9912	0.00066127	0.0019171	0.6697	57	2	6.9912	2.71736
SEMA3E	ENSG00000170381	semaphorin 3E [Source:HGNC Symbol;Acc:HGNC:10727]	9723	7	83363238	83649139	4	0.99989	0.99989	0.999957	19097	0	3.6926	0.00010794	0.00041338	0.586337	11	4	3.6926	3.38365
SETD1A	ENSG00000099381	SET domain containing 1A, histone lysine methyltransferase [Source:HGNC Symbol;Acc:HGNC:29010]	9739	16	30957294	30984664	2	0.27423	0.37488	0.984874	8977	1	3.3638	0.002842	0.0054771	0.759988	228	1	3.3638	2.26145
SH2D7	ENSG00000183476	SH2 domain containing 7 [Source:HGNC Symbol;Acc:HGNC:34549]	646892	15	78077808	78104370	4	0.68738	0.788	0.997719	14833	1	4.2274	0.0027268	0.0097079	0.819123	218	3	4.2274	2.01287
SH3GLB2	ENSG00000148341	SH3 domain containing GRB2 like, endophilin B2 [Source:HGNC Symbol;Acc:HGNC:10834]	56904	9	129007036	129028331	4	0.99809	0.99811	0.999957	19043	0	3.1652	0.0019109	0.006886	0.779957	157	4	3.1652	2.16203
SHROOM1	ENSG00000164403	shroom family member 1 [Source:HGNC Symbol;Acc:HGNC:24084]	134549	5	132822141	132830659	4	0.3075	0.50404	0.994359	9468	2	2.5325	0.0013308	0.0048199	0.749698	114	2	2.5325	2.31696
SLC25A28	ENSG00000155287	solute carrier family 25 member 28 [Source:HGNC Symbol;Acc:HGNC:23472]	81894	10	99610519	99622793	3	0.89645	0.89655	0.999957	17100	0	7.1575	0.00072638	0.0020902	0.6697	62	2	7.1575	2.67981
SLC27A1	ENSG00000130304	solute carrier family 27 member 1 [Source:HGNC Symbol;Acc:HGNC:10995]	376497	19	17468769	17506168	4	0.94409	0.94399	0.999957	17958	0	3.2404	0.0027733	0.0098707	0.819189	224	3	3.2404	2.00565
SLC37A4	ENSG00000137700	solute carrier family 37 member 4 [Source:HGNC Symbol;Acc:HGNC:4061]	2542	11	119023751	119030906	4	0.9999	0.9999	0.999957	19098	0	3.8757	0.00010453	0.00039835	0.586337	10	4	3.8757	3.39974
SLC9C1	ENSG00000172139	solute carrier family 9 member C1 [Source:HGNC Symbol;Acc:HGNC:31401]	285335	3	112140898	112294227	4	0.5916	0.7335	0.997719	13775	1	5.7632	0.00042162	0.0015465	0.6697	39	3	5.7632	2.81065
SLFN5	ENSG00000166750	schlafen family member 5 [Source:HGNC Symbol;Acc:HGNC:28286]	162394	17	35243071	35273655	3	0.99717	0.99721	0.999957	19024	0	2.4017	0.0028251	0.0078641	0.789849	226	3	2.4017	2.10435
SMIM24	ENSG00000095932	small integral membrane protein 24 [Source:HGNC Symbol;Acc:HGNC:37244]	284422	19	3473986	3480525	4	0.75101	0.81337	0.998516	15404	1	3.5206	0.0026781	0.0095286	0.819123	214	3	3.5206	2.02097
SOHLH1	ENSG00000165643	spermatogenesis and oogenesis specific basic helix-loop-helix 1 [Source:HGNC Symbol;Acc:HGNC:27845]	402381	9	135693407	135704498	4	0.97992	0.97999	0.999957	18675	0	4.0933	0.0011208	0.0040688	0.738552	91	4	4.0933	2.39053
STAC	ENSG00000144681	SH3 and cysteine rich domain [Source:HGNC Symbol;Acc:HGNC:11353]	6769	3	36380503	36548007	4	0.22755	0.42051	0.988429	7954	1	3.5654	0.0020343	0.0073261	0.779957	163	3	3.5654	2.13513
STK32B	ENSG00000152953	serine/threonine kinase 32B [Source:HGNC Symbol;Acc:HGNC:14217]	55351	4	5051480	5500994	4	0.9999	0.9999	0.999957	19099	0	4.3886	0.00010268	0.00039265	0.586337	9	4	4.3886	3.40599
SUCNR1	ENSG00000198829	succinate receptor 1 [Source:HGNC Symbol;Acc:HGNC:4542]	56670	3	151873643	151884619	4	0.12902	0.27432	0.97245	5270	2	3.058	0.00061731	0.0022727	0.6697	51	2	3.058	2.64346
TAAR6	ENSG00000146383	trace amine associated receptor 6 [Source:HGNC Symbol;Acc:HGNC:20978]	319100	6	132570322	132571359	4	0.48342	0.64466	0.997719	12208	1	4.6978	0.00042506	0.0015527	0.6697	40	3	4.6978	2.80891
TDRKH	ENSG00000182134	tudor and KH domain containing [Source:HGNC Symbol;Acc:HGNC:11713]	11022	1	151770107	151791416	4	0.98564	0.98565	0.999957	18813	0	4.5545	0.00078611	0.002874	0.708365	68	4	4.5545	2.54151
TECTA	ENSG00000109927	tectorin alpha [Source:HGNC Symbol;Acc:HGNC:11720]	7007	11	121101243	121191490	3	0.99784	0.9979	0.999957	19040	0	2.8055	0.0021608	0.0060629	0.779957	171	3	2.8055	2.21732
TEX19	ENSG00000182459	testis expressed 19 [Source:HGNC Symbol;Acc:HGNC:33802]	400629	17	82359247	82363775	4	0.86475	0.87421	0.999957	16629	1	5.5883	0.0012905	0.0046784	0.749698	110	3	5.5883	2.3299
TFAM	ENSG00000108064	transcription factor A, mitochondrial [Source:HGNC Symbol;Acc:HGNC:11741]	7019	10	58385345	58399220	4	0.99904	0.99904	0.999957	19071	0	3.4304	0.00095589	0.0034908	0.727671	82	4	3.4304	2.45708
TFB2M	ENSG00000162851	transcription factor B2, mitochondrial [Source:HGNC Symbol;Acc:HGNC:18559]	64216	1	246540561	246566261	4	0.55964	0.70695	0.997719	13303	2	3.9788	0.00033819	0.0012448	0.6697	31	2	3.9788	2.9049
TIMM22	ENSG00000177370	translocase of inner mitochondrial membrane 22 [Source:HGNC Symbol;Acc:HGNC:17317]	29928	17	997129	1003671	4	0.9993	0.9993	0.999957	19078	0	3.7801	0.00070453	0.0025873	0.705886	60	4	3.7801	2.58715
TMUB2	ENSG00000168591	transmembrane and ubiquitin like domain containing 2 [Source:HGNC Symbol;Acc:HGNC:28459]	79089	17	44186970	44191929	4	0.99917	0.99917	0.999957	19074	0	4.3241	0.00082581	0.0030196	0.716722	72	4	4.3241	2.52005
TNFAIP2	ENSG00000185215	TNF alpha induced protein 2 [Source:HGNC Symbol;Acc:HGNC:11895]	7127	14	103121476	103137439	4	0.7966	0.83459	0.998947	15838	1	4.0492	0.0015622	0.005656	0.759988	132	3	4.0492	2.24749
TOMM20	ENSG00000173726	translocase of outer mitochondrial membrane 20 [Source:HGNC Symbol;Acc:HGNC:20947]	9804	1	235109341	235128837	3	0.99741	0.99745	0.999957	19029	0	3.8806	0.002585	0.0072162	0.779957	208	3	3.8806	2.14169
TRIM13	ENSG00000204977	tripartite motif containing 13 [Source:HGNC Symbol;Acc:HGNC:9976]	10206	13	49995888	50020481	4	0.9999	0.9999	0.999957	19100	0	3.6555	9.9121e-05	0.00037762	0.586337	8	4	3.6555	3.42295
TRIQK	ENSG00000205133	triple QxxK/R motif containing [Source:HGNC Symbol;Acc:HGNC:27828]	286144	8	92883532	93017673	4	0.95975	0.95966	0.999957	18256	0	4.0904	0.0022785	0.0081834	0.789849	184	3	4.0904	2.08707
TSC22D1	ENSG00000102804	TSC22 domain family member 1 [Source:HGNC Symbol;Acc:HGNC:16826]	8848	13	44432143	44577147	4	0.97304	0.97299	0.999957	18530	0	2.0124	0.0020396	0.0073422	0.779957	165	3	2.0124	2.13417
VAMP5	ENSG00000168899	vesicle associated membrane protein 5 [Source:HGNC Symbol;Acc:HGNC:12646]	10791	2	85584431	85593406	4	0.042023	0.12406	0.934572	2404	2	2.0461	0.0024211	0.0086956	0.797932	194	2	2.0461	2.0607
VPS13D	ENSG00000048707	vacuolar protein sorting 13 homolog D [Source:HGNC Symbol;Acc:HGNC:23595]	55187	1	12230030	12512047	4	0.99976	0.99976	0.999957	19090	0	5.9573	0.00023747	0.0008913	0.654798	25	4	5.9573	3.04998
VPS41	ENSG00000006715	VPS41 subunit of HOPS complex [Source:HGNC Symbol;Acc:HGNC:12713]	27072	7	38722974	38932394	4	0.22616	0.41854	0.987817	7915	1	4.1142	0.0024403	0.0087557	0.797932	196	3	4.1142	2.05771
VSTM4	ENSG00000165633	V-set and transmembrane domain containing 4 [Source:HGNC Symbol;Acc:HGNC:26470]	196740	10	49014236	49115522	4	0.99724	0.99725	0.999957	19025	0	2.8092	0.0027605	0.0098204	0.819123	223	4	2.8092	2.00787
WDFY4	ENSG00000128815	WDFY family member 4 [Source:HGNC Symbol;Acc:HGNC:29323]	57705	10	48684873	48982956	4	0.90354	0.90418	0.999957	17220	1	3.9629	0.0021614	0.0077812	0.789849	172	3	3.9629	2.10895
YAP1	ENSG00000137693	Yes1 associated transcriptional regulator [Source:HGNC Symbol;Acc:HGNC:16262]	10413	11	102110447	102233424	4	0.24621	0.44629	0.989313	8410	1	5.0471	0.00038198	0.001406	0.6697	34	3	5.0471	2.85201
YIPF1	ENSG00000058799	Yip1 domain family member 1 [Source:HGNC Symbol;Acc:HGNC:25231]	54432	1	53851719	53889798	4	0.040599	0.12036	0.934572	2329	2	2.9493	0.0015409	0.0055772	0.759988	128	2	2.9493	2.25358
ZC3H7A	ENSG00000122299	zinc finger CCCH-type containing 7A [Source:HGNC Symbol;Acc:HGNC:30959]	29066	16	11750586	11797258	3	0.85713	0.85713	0.999957	16515	0	2.3556	0.00059182	0.0017191	0.6697	50	2	2.3556	2.7647
ZNF211	ENSG00000121417	zinc finger protein 211 [Source:HGNC Symbol;Acc:HGNC:13003]	10520	19	57630395	57644041	4	0.99874	0.99873	0.999957	19060	0	4.1028	0.0009997	0.0036287	0.727671	84	4	4.1028	2.44025
ZNF493	ENSG00000196268	zinc finger protein 493 [Source:HGNC Symbol;Acc:HGNC:23708]	284443	19	21397119	21427577	3	0.99978	0.99977	0.999957	19091	0	4.421	0.00022272	0.00066115	0.586337	23	3	4.421	3.1797
ZNF589	ENSG00000164048	zinc finger protein 589 [Source:HGNC Symbol;Acc:HGNC:16747]	51385	3	48241100	48299253	2	0.99976	0.99975	0.999957	19089	0	8.0347	0.0002375	0.00047092	0.586337	26	2	8.0347	3.32705
ZNF625	ENSG00000257591	zinc finger protein 625 [Source:HGNC Symbol;Acc:HGNC:30571]	90589	19	12142090	12156734	4	0.99863	0.99863	0.999957	19054	0	3.5906	0.001374	0.0049697	0.751895	118	4	3.5906	2.30367
ZWINT	ENSG00000122952	ZW10 interacting kinetochore protein [Source:HGNC Symbol;Acc:HGNC:13195]	11130	10	56357227	56361273	4	0.99984	0.99985	0.999957	19094	0	3.6311	0.00015674	0.00060517	0.586337	17	4	3.6311	3.21812
