## Supplementary Table 2 for "A conserved mechanism for regulation of mtDNA copy number in eukaryotes"

### Sheet: Supplementary Table 2
Supplementary Table 2. CRISPR KO screen (Upper 5% hits)
external_gene_name	ensembl_gene_id	description	entrezgene_id	chromosome_name	start_position	end_position	num	neg.score	neg.p.value	neg.fdr	neg.rank	neg.goodsgrna	neg.lfc	pos.score	pos.p.value	pos.fdr	pos.rank	pos.goodsgrna	pos.lfc	log10pospvalue
AADAC	ENSG00000114771	arylacetamide deacetylase [Source:HGNC Symbol;Acc:HGNC:17]	13	3	151814073	151828488	3	0.35856	0.27818	0.516918	10566	1	3.7531	0.0046069	0.0045612	0.436161	319	2	3.7531	2.34092
ABCA5	ENSG00000154265	ATP binding cassette subfamily A member 5 [Source:HGNC Symbol;Acc:HGNC:35]	23461	17	69244311	69327244	3	0.13579	0.10498	0.336294	5638	1	2.8376	0.0047503	0.0047836	0.436161	329	2	2.8376	2.32025
ABCB7	ENSG00000131269	ATP binding cassette subfamily B member 7 [Source:HGNC Symbol;Acc:HGNC:48]	22	X	75051048	75156732	2	0.99873	0.99993	1	19078	0	6.9333	0.00014974	2.592e-07	0.001238	13	2	6.9333	6.58637
ACOXL	ENSG00000153093	acyl-CoA oxidase like [Source:HGNC Symbol;Acc:HGNC:25621]	55289	2	110732539	111118548	4	0.35411	0.29678	0.534734	10504	1	3.4482	0.0014388	0.00226	0.328469	105	2	3.4482	2.64589
ADORA2B	ENSG00000170425	adenosine A2b receptor [Source:HGNC Symbol;Acc:HGNC:264]	136	17	15945130	15975746	3	0.77663	0.64496	0.795375	15848	1	4.2408	0.0029985	0.0025337	0.338399	217	2	4.2408	2.59624
ALDH3A1	ENSG00000108602	aldehyde dehydrogenase 3 family member A1 [Source:HGNC Symbol;Acc:HGNC:405]	218	17	19737984	19748943	4	0.70331	0.64533	0.795375	15308	1	2.4679	0.0029644	0.006344	0.484653	215	3	2.4679	2.19764
ANO6	ENSG00000177119	anoctamin 6 [Source:HGNC Symbol;Acc:HGNC:25240]	196527	12	45215987	45482280	4	0.99853	0.99779	0.999435	19072	0	2.1302	0.0014744	0.002304	0.328469	109	4	2.1302	2.63752
AQP1	ENSG00000240583	aquaporin 1 (Colton blood group) [Source:HGNC Symbol;Acc:HGNC:633]	358	7	30911853	30925517	3	0.88368	0.74589	0.851603	17041	0	4.2167	0.0033624	0.0029717	0.36383	240	2	4.2167	2.527
ARHGEF7	ENSG00000102606	Rho guanine nucleotide exchange factor 7 [Source:HGNC Symbol;Acc:HGNC:15607]	8874	13	111114559	111305737	4	0.99838	0.99753	0.999435	19067	0	3.5935	0.0016166	0.0026063	0.345675	120	4	3.5935	2.58398
ARL13A	ENSG00000174225	ADP ribosylation factor like GTPase 13A [Source:HGNC Symbol;Acc:HGNC:31709]	392509	X	100969708	100990831	2	0.99302	0.99821	0.999628	18943	0	2.7145	0.0069808	0.0017851	0.313607	468	2	2.7145	2.74834
ARPC4	ENSG00000241553	actin related protein 2/3 complex subunit 4 [Source:HGNC Symbol;Acc:HGNC:707]	10093	3	9792495	9807101	4	0.10902	0.072689	0.285012	4868	1	4.7454	0.00058552	0.00045386	0.147088	39	3	4.7454	3.34308
ASCL4	ENSG00000187855	achaete-scute family bHLH transcription factor 4 [Source:HGNC Symbol;Acc:HGNC:24311]	121549	12	107774704	107776644	4	0.68447	0.63413	0.788702	15172	1	3.1654	0.0003539	0.00023613	0.107379	28	2	3.1654	3.62685
ATP6V1A	ENSG00000114573	ATPase H+ transporting V1 subunit A [Source:HGNC Symbol;Acc:HGNC:851]	523	3	113746770	113812056	2	0.75022	0.59271	0.767784	15641	0	3.4779	0.0041477	0.00047926	0.152558	292	1	3.4779	3.31943
ATP6V1B2	ENSG00000147416	ATPase H+ transporting V1 subunit B2 [Source:HGNC Symbol;Acc:HGNC:854]	526	8	20197381	20230399	1	0.98287	0.99797	0.999489	18735	0	6.0019	0.017132	0.0020288	0.328469	909	1	6.0019	2.69276
BANP	ENSG00000172530	BTG3 associated nuclear protein [Source:HGNC Symbol;Acc:HGNC:13450]	54971	16	87949244	88077318	2	0.89825	0.8123	0.882467	17228	0	4.666	0.0058587	0.001162	0.241337	405	1	4.666	2.93479
BCDIN3D	ENSG00000186666	BCDIN3 domain containing RNA methyltransferase [Source:HGNC Symbol;Acc:HGNC:27050]	144233	12	49836043	49843106	1	0.97112	0.99395	0.997918	18496	0	5.6429	0.02888	0.0060537	0.473934	1390	1	5.6429	2.21798
BCKDK	ENSG00000103507	branched chain keto acid dehydrogenase kinase [Source:HGNC Symbol;Acc:HGNC:16902]	10295	16	31106107	31112791	4	0.839	0.73458	0.846538	16493	1	4.7238	0.00017256	3.7584e-05	0.039865	15	3	4.7238	4.425
BMI1	ENSG00000168283	BMI1 proto-oncogene, polycomb ring finger [Source:HGNC Symbol;Acc:HGNC:1066]	648	10	22321099	22331484	4	0.9546	0.85723	0.902201	18195	0	2.7471	0.0014313	0.00226	0.328469	102	2	2.7471	2.64589
BZW1	ENSG00000082153	basic leucine zipper and W2 domains 1 [Source:HGNC Symbol;Acc:HGNC:18380]	9689	2	200810594	200827338	4	0.19888	0.15413	0.401194	7268	1	5.4668	6.1532e-05	5.9616e-06	0.009488	6	3	5.4668	5.22464
C11orf86	ENSG00000173237	chromosome 11 open reading frame 86 [Source:HGNC Symbol;Acc:HGNC:34442]	254439	11	66975277	66977009	4	0.9855	0.95366	0.971201	18784	0	3.9342	0.0014301	0.0022284	0.328469	101	3	3.9342	2.65201
C12orf76	ENSG00000174456	chromosome 12 open reading frame 76 [Source:HGNC Symbol;Acc:HGNC:33790]	400073	12	110027028	110073636	4	0.86728	0.75761	0.856596	16818	1	3.1056	0.0014487	0.00226	0.328469	107	2	3.1056	2.64589
C4orf3	ENSG00000164096	chromosome 4 open reading frame 3 [Source:HGNC Symbol;Acc:HGNC:19225]	401152	4	119296419	119304445	3	0.64543	0.55519	0.74356	14596	1	3.5556	0.0050075	0.0051812	0.44121	351	2	3.5556	2.28557
CAMK2A	ENSG00000070808	calcium/calmodulin dependent protein kinase II alpha [Source:HGNC Symbol;Acc:HGNC:1460]	815	5	150219491	150290093	4	0.99978	0.99992	1	19094	0	2.9543	0.00022269	8.4241e-05	0.066337	19	4	2.9543	4.07448
CBL	ENSG00000110395	Cbl proto-oncogene [Source:HGNC Symbol;Acc:HGNC:1541]	867	11	119206298	119313926	4	0.72976	0.66209	0.807007	15495	1	2.8488	0.0015937	0.0025166	0.338399	116	2	2.8488	2.59919
CCDC157	ENSG00000187860	coiled-coil domain containing 157 [Source:HGNC Symbol;Acc:HGNC:33854]	550631	22	30356635	30378673	4	0.96777	0.89176	0.926692	18437	0	2.8129	0.0029141	0.0060796	0.473934	211	3	2.8129	2.21612
CDCP2	ENSG00000157211	CUB domain containing protein 2 [Source:HGNC Symbol;Acc:HGNC:27297]	200008	1	54132687	54153770	3	0.98902	0.98295	0.991044	18852	0	5.6175	0.0011766	0.00033981	0.131664	84	3	5.6175	3.46876
CFAP45	ENSG00000213085	cilia and flagella associated protein 45 [Source:HGNC Symbol;Acc:HGNC:17229]	25790	1	159872364	159900165	4	0.99729	0.99521	0.998542	19043	0	2.2065	0.0027147	0.0053274	0.442381	196	4	2.2065	2.27348
CFAP74	ENSG00000142609	cilia and flagella associated protein 74 [Source:HGNC Symbol;Acc:HGNC:29368]	85452	1	1921951	2003837	3	0.8163	0.68191	0.8232	16236	1	3.5462	0.0053974	0.0063284	0.484653	367	2	3.5462	2.19871
CGB8	ENSG00000213030	chorionic gonadotropin subunit beta 8 [Source:HGNC Symbol;Acc:HGNC:16453]	94115	19	49047638	49049111	3	0.44718	0.38337	0.605476	11871	1	4.6623	0.0026573	0.0020951	0.328469	189	2	4.6623	2.6788
CHRNB2	ENSG00000160716	cholinergic receptor nicotinic beta 2 subunit [Source:HGNC Symbol;Acc:HGNC:1962]	1141	1	154567778	154580013	4	0.78541	0.70313	0.834984	15926	1	3.5603	0.0033382	0.007992	0.543519	238	3	3.5603	2.09734
CHTF18	ENSG00000127586	chromosome transmission fidelity factor 18 [Source:HGNC Symbol;Acc:HGNC:18435]	63922	16	788046	800737	1	0.97395	0.99395	0.997918	18553	0	5.1529	0.026049	0.0060531	0.473934	1290	1	5.1529	2.21802
CKAP5	ENSG00000175216	cytoskeleton associated protein 5 [Source:HGNC Symbol;Acc:HGNC:28959]	9793	11	46743048	46846308	3	0.79087	0.6586	0.804961	15971	1	5.0397	0.0028611	0.0021978	0.328469	208	2	5.0397	2.65801
CLCN2	ENSG00000114859	chloride voltage-gated channel 2 [Source:HGNC Symbol;Acc:HGNC:2020]	1181	3	184346185	184361650	4	0.99664	0.99268	0.997271	19027	0	4.636	0.00025449	0.00013297	0.076958	24	4	4.636	3.87625
CMTM1	ENSG00000089505	CKLF like MARVEL transmembrane domain containing 1 [Source:HGNC Symbol;Acc:HGNC:19172]	113540	16	66566393	66579137	4	0.15983	0.11803	0.358423	6279	1	3.1104	0.0013508	0.0021428	0.328469	94	3	3.1104	2.66902
COA3	ENSG00000183978	cytochrome c oxidase assembly factor 3 [Source:HGNC Symbol;Acc:HGNC:24990]	28958	17	42795147	42798704	3	0.87525	0.7399	0.849549	16911	0	4.2553	0.0029708	0.0024741	0.338399	216	2	4.2553	2.60658
COLGALT1	ENSG00000130309	collagen beta(1-O)galactosyltransferase 1 [Source:HGNC Symbol;Acc:HGNC:26182]	79709	19	17555649	17583162	4	0.15254	0.11051	0.346107	6099	1	3.6104	0.0025459	0.0048867	0.436161	179	3	3.6104	2.31098
COPA	ENSG00000122218	COPI coat complex subunit alpha [Source:HGNC Symbol;Acc:HGNC:2230]	1314	1	160288594	160343566	4	0.88806	0.77781	0.866301	17093	1	3.1004	0.0033408	0.007992	0.543519	239	2	3.1004	2.09734
CRNKL1	ENSG00000101343	crooked neck pre-mRNA splicing factor 1 [Source:HGNC Symbol;Acc:HGNC:15762]	51340	20	20034368	20056046	2	0.74306	0.58889	0.763796	15591	1	3.5142	0.0019729	0.00010601	0.075964	136	1	3.5142	3.97465
CTPS2	ENSG00000047230	CTP synthase 2 [Source:HGNC Symbol;Acc:HGNC:2520]	56474	X	16587999	16712936	4	0.96422	0.88627	0.923558	18381	0	2.8237	0.0019298	0.0030552	0.364697	132	3	2.8237	2.51496
DAPK1	ENSG00000196730	death associated protein kinase 1 [Source:HGNC Symbol;Acc:HGNC:2674]	1612	9	87497228	87708634	4	0.60506	0.54611	0.737952	14073	1	5.3681	5.9363e-05	5.4432e-06	0.009451	5	3	5.3681	5.26415
DBNDD2	ENSG00000244274	dysbindin domain containing 2 [Source:HGNC Symbol;Acc:HGNC:15881]	55861	20	45406057	45410610	4	0.71891	0.65058	0.797732	15420	1	2.7882	0.0030006	0.0066317	0.499692	218	3	2.7882	2.17838
DDX11	ENSG00000013573	DEAD/H-box helicase 11 [Source:HGNC Symbol;Acc:HGNC:2736]	1663	12	31073860	31104799	2	0.090882	0.059158	0.262818	4289	1	2.1335	4.0839e-05	2.592e-07	0.001238	2	1	2.1335	6.58637
DEXI	ENSG00000182108	Dexi homolog [Source:HGNC Symbol;Acc:HGNC:13267]	28955	16	10928891	10942468	4	0.99637	0.99125	0.996208	19018	0	2.3737	0.003633	0.0095726	0.607431	259	4	2.3737	2.01897
DLGAP1	ENSG00000170579	DLG associated protein 1 [Source:HGNC Symbol;Acc:HGNC:2905]	9229	18	3496032	4455307	3	0.64851	0.56006	0.748225	14643	1	5.0587	0.0024862	0.0018287	0.317507	173	2	5.0587	2.73786
DNHD1	ENSG00000179532	dynein heavy chain domain 1 [Source:HGNC Symbol;Acc:HGNC:26532]	144132	11	6497260	6593758	4	0.42486	0.3521	0.58214	11537	1	3.7737	0.0030274	0.0067234	0.499692	221	3	3.7737	2.17241
DNPH1	ENSG00000112667	2'-deoxynucleoside 5'-phosphate N-hydrolase 1 [Source:HGNC Symbol;Acc:HGNC:21218]	10591	6	43225629	43229481	3	0.12819	0.099642	0.323705	5418	1	3.8458	0.0043337	0.0043269	0.430642	301	2	3.8458	2.36382
EGFLAM	ENSG00000164318	EGF like, fibronectin type III and laminin G domains [Source:HGNC Symbol;Acc:HGNC:26810]	133584	5	38258409	38465480	3	0.99841	0.99943	1	19069	0	2.3321	0.0015949	0.00061405	0.169967	117	3	2.3321	3.2118
EIF3C	ENSG00000184110	eukaryotic translation initiation factor 3 subunit C [Source:HGNC Symbol;Acc:HGNC:3279]	8663	16	28688558	28735727	2	0.48979	0.38894	0.610586	12511	1	2.7622	0.0021361	0.00012779	0.076578	150	1	2.7622	3.8935
ETV4	ENSG00000175832	ETS variant transcription factor 4 [Source:HGNC Symbol;Acc:HGNC:3493]	2118	17	43527844	43579620	4	0.3002	0.25044	0.490035	9674	2	2.4927	0.00019419	5.5728e-05	0.04838	16	2	2.4927	4.25393
FAM50A	ENSG00000071859	family with sequence similarity 50 member A [Source:HGNC Symbol;Acc:HGNC:18786]	9130	X	154444141	154450654	2	0.99896	0.99996	1	19081	0	5.1983	0.0010352	4.225e-05	0.040347	75	2	5.1983	4.37417
FAM86B2	ENSG00000145002	family with sequence similarity 86 member B2 [Source:HGNC Symbol;Acc:HGNC:32222]	653333	8	12424411	12436406	4	0.68889	0.63795	0.791285	15210	1	4.368	0.00056717	0.00045334	0.147088	38	3	4.368	3.34358
FBXO32	ENSG00000156804	F-box protein 32 [Source:HGNC Symbol;Acc:HGNC:16731]	114907	8	123497889	123541206	4	0.99213	0.97402	0.984744	18922	0	4.0426	0.00027753	0.00014697	0.080198	26	3	4.0426	3.83277
FBXW8	ENSG00000174989	F-box and WD repeat domain containing 8 [Source:HGNC Symbol;Acc:HGNC:13597]	26259	12	116910950	117032498	4	0.99767	0.99602	0.998811	19054	0	2.1388	0.0023274	0.0043517	0.430642	163	4	2.1388	2.36134
FIGLA	ENSG00000183733	folliculogenesis specific bHLH transcription factor [Source:HGNC Symbol;Acc:HGNC:24669]	344018	2	70777310	70790643	4	0.65009	0.59652	0.769482	14670	1	4.2519	0.00087071	0.00092354	0.215105	61	3	4.2519	3.03454
FOXI3	ENSG00000214336	forkhead box I3 [Source:HGNC Symbol;Acc:HGNC:35123]	344167	2	88446787	88452693	3	0.98734	0.97869	0.987637	18820	0	6.0012	0.00098541	0.00023406	0.107379	71	3	6.0012	3.63067
GDPD2	ENSG00000130055	glycerophosphodiester phosphodiesterase domain containing 2 [Source:HGNC Symbol;Acc:HGNC:25974]	54857	X	70423031	70433390	4	0.98241	0.94823	0.968567	18722	0	3.0313	0.0011861	0.0016151	0.299481	86	3	3.0313	2.7918
GJC1	ENSG00000182963	gap junction protein gamma 1 [Source:HGNC Symbol;Acc:HGNC:4280]	10052	17	44798448	44830816	3	0.99527	0.99549	0.998542	18989	0	2.9709	0.0047319	0.0047836	0.436161	328	3	2.9709	2.32025
GNPNAT1	ENSG00000100522	glucosamine-phosphate N-acetyltransferase 1 [Source:HGNC Symbol;Acc:HGNC:19980]	64841	14	52775193	52791668	4	0.085644	0.055699	0.256586	4127	1	3.1257	0.00065092	0.00058657	0.169742	44	2	3.1257	3.23168
GPR78	ENSG00000155269	G protein-coupled receptor 78 [Source:HGNC Symbol;Acc:HGNC:4528]	27201	4	8558725	8619761	4	0.96117	0.88068	0.919541	18316	0	2.9413	0.0026449	0.0050205	0.436161	188	3	2.9413	2.29925
HCN3	ENSG00000143630	hyperpolarization activated cyclic nucleotide gated potassium channel 3 [Source:HGNC Symbol;Acc:HGNC:19183]	57657	1	155277463	155289848	4	0.99992	0.99999	1	19097	0	3.3918	7.6301e-05	8.0353e-06	0.010962	8	4	3.3918	5.095
HHATL	ENSG00000010282	hedgehog acyltransferase like [Source:HGNC Symbol;Acc:HGNC:13242]	57467	3	42692663	42702824	4	0.99797	0.9968	0.99926	19060	0	2.3515	0.0020274	0.0033823	0.387828	139	4	2.3515	2.47079
HMMR	ENSG00000072571	hyaluronan mediated motility receptor [Source:HGNC Symbol;Acc:HGNC:5012]	3161	5	163460203	163491941	2	0.99669	0.99978	1	19028	0	4.3534	0.0033104	0.00022058	0.107379	235	2	4.3534	3.65643
HOXA5	ENSG00000106004	homeobox A5 [Source:HGNC Symbol;Acc:HGNC:5106]	3202	7	27141052	27143681	2	0.99129	0.99713	0.999378	18906	0	2.8261	0.0087147	0.0028717	0.359853	543	2	2.8261	2.54186
HOXA9	ENSG00000078399	homeobox A9 [Source:HGNC Symbol;Acc:HGNC:5109]	3205	7	27162438	27175180	4	0.6654	0.61858	0.781187	14913	1	2.8244	0.0021753	0.0039173	0.411626	152	3	2.8244	2.40701
HSPH1	ENSG00000120694	heat shock protein family H (Hsp110) member 1 [Source:HGNC Symbol;Acc:HGNC:16969]	10808	13	31134973	31162388	4	0.99986	0.99998	1	19095	0	3.0676	0.00013771	2.2032e-05	0.024752	11	4	3.0676	4.65695
IFNA16	ENSG00000147885	interferon alpha 16 [Source:HGNC Symbol;Acc:HGNC:5421]	3449	9	21216373	21217311	4	0.99659	0.99268	0.997271	19025	0	2.8469	0.0034079	0.0080251	0.543519	245	4	2.8469	2.09555
INHBA	ENSG00000122641	inhibin subunit beta A [Source:HGNC Symbol;Acc:HGNC:6066]	3624	7	41667168	41705834	4	0.96737	0.89024	0.925362	18428	0	2.5525	0.0035102	0.0087732	0.583831	250	3	2.5525	2.05684
ITFG1	ENSG00000129636	integrin alpha FG-GAP repeat containing 1 [Source:HGNC Symbol;Acc:HGNC:30697]	81533	16	47154387	47464149	4	0.0054071	0.0052999	0.220866	379	1	2.1164	0.0024103	0.0046431	0.436161	167	2	2.1164	2.33319
ITPKA	ENSG00000137825	inositol-trisphosphate 3-kinase A [Source:HGNC Symbol;Acc:HGNC:6178]	3706	15	41493393	41503551	4	0.99891	0.99862	0.999986	19080	0	2.2252	0.0010946	0.0014269	0.280953	78	4	2.2252	2.84561
KCP	ENSG00000135253	kielin cysteine rich BMP regulator [Source:HGNC Symbol;Acc:HGNC:17585]	375616	7	128862042	128910719	4	0.54409	0.47349	0.681481	13252	1	3.6283	0.0029355	0.0063434	0.484653	212	3	3.6283	2.19768
KIFC1	ENSG00000237649	kinesin family member C1 [Source:HGNC Symbol;Acc:HGNC:6389]	3833	6	33391823	33409896	4	0.99635	0.99125	0.996208	19017	0	2.3707	0.0036483	0.0095726	0.607431	260	4	2.3707	2.01897
KPNA7	ENSG00000185467	karyopherin subunit alpha 7 [Source:HGNC Symbol;Acc:HGNC:21839]	402569	7	99173572	99250075	4	0.99067	0.96838	0.980812	18887	0	3.3467	0.00073002	0.00068248	0.178548	52	3	3.3467	3.16591
KRTAP23-1	ENSG00000186980	keratin associated protein 23-1 [Source:HGNC Symbol;Acc:HGNC:18928]	337963	21	30348399	30348606	4	0.99705	0.99418	0.998051	19036	0	2.0155	0.0029485	0.006344	0.484653	214	4	2.0155	2.19764
LIPT2	ENSG00000175536	lipoyl(octanoyl) transferase 2 [Source:HGNC Symbol;Acc:HGNC:37216]	387787	11	74490519	74493724	3	0.58513	0.51199	0.714812	13795	1	6.1699	0.00052009	3.9658e-05	0.039865	35	2	6.1699	4.40167
LPAR2	ENSG00000064547	lysophosphatidic acid receptor 2 [Source:HGNC Symbol;Acc:HGNC:3168]	9170	19	19623655	19628930	4	0.99728	0.99521	0.998542	19042	0	3.2403	0.0027244	0.0053274	0.442381	198	4	3.2403	2.27348
LRIT3	ENSG00000183423	leucine rich repeat, Ig-like and transmembrane domains 3 [Source:HGNC Symbol;Acc:HGNC:24783]	345193	4	109848107	109872315	2	0.98819	0.99515	0.998542	18838	0	4.5356	0.011806	0.0048536	0.436161	689	2	4.5356	2.31394
LSG1	ENSG00000041802	large 60S subunit nuclear export GTPase 1 [Source:HGNC Symbol;Acc:HGNC:25652]	55341	3	194640791	194672463	4	0.23429	0.18735	0.438236	8121	1	4.255	0.0021229	0.0036799	0.392693	147	3	4.255	2.43416
LSMEM1	ENSG00000181016	leucine rich single-pass membrane protein 1 [Source:HGNC Symbol;Acc:HGNC:22036]	286006	7	112480853	112491062	3	0.77614	0.64496	0.795375	15845	1	4.0235	0.0038917	0.0034803	0.388715	277	2	4.0235	2.45838
MED19	ENSG00000156603	mediator complex subunit 19 [Source:HGNC Symbol;Acc:HGNC:29600]	219541	11	57703710	57712221	3	0.12036	0.090483	0.306851	5201	1	2.7686	0.0018163	0.00092302	0.215105	127	2	2.7686	3.03479
MEFV	ENSG00000103313	MEFV innate immunity regulator, pyrin [Source:HGNC Symbol;Acc:HGNC:6998]	4210	16	3242027	3256633	4	0.90983	0.79895	0.8755	17411	1	3.0285	0.0024392	0.0047385	0.436161	170	3	3.0285	2.32436
MRPS27	ENSG00000113048	mitochondrial ribosomal protein S27 [Source:HGNC Symbol;Acc:HGNC:14512]	23107	5	72214953	72321717	4	0.25852	0.21473	0.467263	8683	2	2.6341	0.00020164	6.2986e-05	0.052303	18	2	2.6341	4.20076
MUC15	ENSG00000169550	mucin 15, cell surface associated [Source:HGNC Symbol;Acc:HGNC:14956]	143662	11	26559032	26572263	4	0.43269	0.35685	0.585279	11646	1	2.5926	0.002537	0.0048696	0.436161	178	3	2.5926	2.31251
MYH14	ENSG00000105357	myosin heavy chain 14 [Source:HGNC Symbol;Acc:HGNC:23212]	79784	19	50188186	50310542	4	0.94358	0.83944	0.892974	17991	0	2.6303	0.0032777	0.0078966	0.543519	233	2	2.6303	2.10256
NAA38	ENSG00000183011	N-alpha-acetyltransferase 38, NatC auxiliary subunit [Source:HGNC Symbol;Acc:HGNC:28212]	84316	17	7856685	7885238	4	0.9982	0.99723	0.999378	19064	0	3.0842	0.0017999	0.0029199	0.359853	126	4	3.0842	2.53463
NEU3	ENSG00000162139	neuraminidase 3 [Source:HGNC Symbol;Acc:HGNC:7760]	10825	11	74988279	75018893	4	0.99678	0.99296	0.99744	19030	0	2.521	0.0032229	0.0077079	0.543519	231	4	2.521	2.11306
NFATC1	ENSG00000131196	nuclear factor of activated T cells 1 [Source:HGNC Symbol;Acc:HGNC:7775]	4772	18	79395856	79529325	4	0.92326	0.81547	0.882467	17642	1	2.2802	0.0030187	0.0067234	0.499692	220	3	2.2802	2.17241
NINL	ENSG00000101004	ninein like [Source:HGNC Symbol;Acc:HGNC:29163]	22981	20	25451594	25585531	4	0.97824	0.93117	0.955327	18648	0	2.5765	0.0032903	0.0078966	0.543519	234	3	2.5765	2.10256
NIPAL3	ENSG00000001461	NIPA like domain containing 3 [Source:HGNC Symbol;Acc:HGNC:25233]	57185	1	24415802	24475252	4	0.77082	0.69161	0.828054	15801	1	2.6377	0.0034537	0.0082009	0.55151	247	3	2.6377	2.08614
NISCH	ENSG00000010322	nischarin [Source:HGNC Symbol;Acc:HGNC:18006]	11188	3	52455118	52493068	4	0.96628	0.89024	0.925362	18410	0	2.5679	0.0034533	0.0082009	0.55151	246	3	2.5679	2.08614
NKAIN1	ENSG00000084628	sodium/potassium transporting ATPase interacting 1 [Source:HGNC Symbol;Acc:HGNC:25743]	79570	1	31179745	31239887	4	0.99872	0.99805	0.999513	19077	0	2.4422	0.0012778	0.0020168	0.328469	91	4	2.4422	2.69534
NKX6-1	ENSG00000163623	NK6 homeobox 1 [Source:HGNC Symbol;Acc:HGNC:7839]	4825	4	84491985	84499292	4	0.99859	0.99786	0.999435	19076	0	2.7152	0.0014147	0.0022284	0.328469	99	4	2.7152	2.65201
NRROS	ENSG00000174004	negative regulator of reactive oxygen species [Source:HGNC Symbol;Acc:HGNC:24613]	375387	3	196639694	196662004	4	0.88176	0.76941	0.860996	17006	1	2.6627	0.0025095	0.0048691	0.436161	175	3	2.6627	2.31255
NSMAF	ENSG00000035681	neutral sphingomyelinase activation associated factor [Source:HGNC Symbol;Acc:HGNC:8017]	8439	8	58583504	58659853	4	0.99955	0.99966	1	19092	0	2.9474	0.0004511	0.00034863	0.131664	33	4	2.9474	3.45764
NTF3	ENSG00000185652	neurotrophin 3 [Source:HGNC Symbol;Acc:HGNC:8023]	4908	12	5432108	5521536	3	0.8791	0.74112	0.850279	16969	0	4.9795	0.004869	0.0048567	0.436161	343	2	4.9795	2.31366
NUP160	ENSG00000030066	nucleoporin 160 [Source:HGNC Symbol;Acc:HGNC:18017]	23279	11	47778087	47848555	4	0.19415	0.15025	0.39779	7148	1	3.5403	0.0033259	0.0078971	0.543519	237	3	3.5403	2.10253
ODF1	ENSG00000155087	outer dense fiber of sperm tails 1 [Source:HGNC Symbol;Acc:HGNC:8113]	4956	8	102551589	102561018	3	0.65582	0.56624	0.749991	14754	1	5.9343	0.00070448	0.00012416	0.076578	50	2	5.9343	3.90602
OLR1	ENSG00000173391	oxidized low density lipoprotein receptor 1 [Source:HGNC Symbol;Acc:HGNC:8133]	4973	12	10158301	10172138	4	0.99776	0.99621	0.998821	19057	0	2.2069	0.0022443	0.0041382	0.423476	155	4	2.2069	2.38319
OR2G3	ENSG00000177476	olfactory receptor family 2 subfamily G member 3 [Source:HGNC Symbol;Acc:HGNC:15008]	81469	1	247605586	247606515	4	0.84331	0.73975	0.849549	16536	1	2.3902	0.00093649	0.0011112	0.241337	64	2	2.3902	2.95421
OR52J3	ENSG00000205495	olfactory receptor family 52 subfamily J member 3 [Source:HGNC Symbol;Acc:HGNC:14799]	119679	11	5046526	5047461	4	0.44468	0.37008	0.595965	11833	1	2.5434	0.0024867	0.0048691	0.436161	174	3	2.5434	2.31255
OR52R1	ENSG00000279270	olfactory receptor family 52 subfamily R member 1 [Source:HGNC Symbol;Acc:HGNC:15235]	119695	11	4803433	4804380	4	0.9966	0.99268	0.997271	19026	0	2.1332	0.003401	0.0080246	0.543519	244	4	2.1332	2.09558
OXGR1	ENSG00000165621	oxoglutarate receptor 1 [Source:HGNC Symbol;Acc:HGNC:4531]	27199	13	96985713	96994730	3	0.90165	0.76714	0.860996	17287	0	5.041	0.003139	0.002696	0.352672	229	2	5.041	2.56928
PAGE5	ENSG00000158639	PAGE family member 5 [Source:HGNC Symbol;Acc:HGNC:29992]	90737	X	55220346	55224108	4	0.74113	0.67051	0.813187	15580	1	2.9786	0.0018341	0.0029204	0.359853	129	3	2.9786	2.53456
PCBP1	ENSG00000169564	poly(rC) binding protein 1 [Source:HGNC Symbol;Acc:HGNC:8647]	5093	2	70087477	70089203	1	0.96874	0.99395	0.997918	18459	0	4.7183	0.031263	0.0060537	0.473934	1502	1	4.7183	2.21798
PES1	ENSG00000100029	pescadillo ribosomal biogenesis factor 1 [Source:HGNC Symbol;Acc:HGNC:8848]	23481	22	30576625	30607083	4	0.99731	0.99528	0.998542	19045	0	2.1158	0.0026856	0.0051973	0.44121	191	4	2.1158	2.28422
PIWIL1	ENSG00000125207	piwi like RNA-mediated gene silencing 1 [Source:HGNC Symbol;Acc:HGNC:9007]	9271	12	130337887	130372637	4	0.99318	0.9772	0.986602	18947	0	3.6538	0.00071734	0.00068196	0.178548	51	4	3.6538	3.16624
PLXNA3	ENSG00000130827	plexin A3 [Source:HGNC Symbol;Acc:HGNC:9101]	55558	X	154458281	154477779	4	0.98068	0.94177	0.96387	18688	0	2.528	0.0037241	0.0096923	0.610937	265	2	2.528	2.01357
POMGNT1	ENSG00000085998	protein O-linked mannose N-acetylglucosaminyltransferase 1 (beta 1,2-) [Source:HGNC Symbol;Acc:HGNC:19139]	55624	1	46188683	46220305	4	0.99995	1	1	19098	0	4.5516	5.4325e-05	2.8512e-06	0.005446	4	4	4.5516	5.54497
POTEI	ENSG00000196834	POTE ankyrin domain family member I [Source:HGNC Symbol;Acc:HGNC:37093]	653269	2	130459455	130509707	3	0.99878	0.99969	1	19079	0	2.4257	0.0012164	0.00035277	0.131664	88	3	2.4257	3.45251
PPP1R14C	ENSG00000198729	protein phosphatase 1 regulatory inhibitor subunit 14C [Source:HGNC Symbol;Acc:HGNC:14952]	81706	6	150143044	150250392	4	0.89952	0.78841	0.872055	17251	1	4.7101	0.00024561	0.00011534	0.075964	23	3	4.7101	3.93802
PPP2CA	ENSG00000113575	protein phosphatase 2 catalytic subunit alpha [Source:HGNC Symbol;Acc:HGNC:9299]	5515	5	134193978	134226073	4	0.99571	0.98856	0.994448	19005	0	3.0957	0.0012172	0.0016617	0.30264	89	4	3.0957	2.77945
PRAMEF6	ENSG00000232423	PRAME family member 6 [Source:HGNC Symbol;Acc:HGNC:30583]	440561	1	12938472	12947580	4	0.87449	0.76509	0.860162	16901	1	4.5007	0.0011889	0.0016151	0.299481	87	3	4.5007	2.7918
PRC1	ENSG00000198901	protein regulator of cytokinesis 1 [Source:HGNC Symbol;Acc:HGNC:9341]	9055	15	90966040	90995629	3	0.84779	0.71401	0.838912	16593	1	3.3182	0.0069679	0.0099443	0.620672	466	2	3.3182	2.00243
PRPF38A	ENSG00000134748	pre-mRNA processing factor 38A [Source:HGNC Symbol;Acc:HGNC:25930]	84950	1	52404602	52420836	4	0.44352	0.37008	0.595965	11819	1	4.7942	0.00030426	0.00017444	0.090045	27	3	4.7942	3.75835
PRPF8	ENSG00000174231	pre-mRNA processing factor 8 [Source:HGNC Symbol;Acc:HGNC:17340]	10594	17	1650629	1684867	1	0.9924	1	1	18931	0	6.8673	0.007603	2.592e-07	0.001238	490	1	6.8673	6.58637
PRPS2	ENSG00000101911	phosphoribosyl pyrophosphate synthetase 2 [Source:HGNC Symbol;Acc:HGNC:9465]	5634	X	12791355	12824222	4	0.99628	0.99125	0.996208	19015	0	2.3043	0.0037175	0.0095731	0.607431	264	4	2.3043	2.01895
PTS	ENSG00000150787	6-pyruvoyltetrahydropterin synthase [Source:HGNC Symbol;Acc:HGNC:9689]	5805	11	112226367	112269955	4	0.99924	0.99931	1	19087	0	3.2349	0.00073616	0.00069907	0.178548	54	4	3.2349	3.15548
RAB32	ENSG00000118508	RAB32, member RAS oncogene family [Source:HGNC Symbol;Acc:HGNC:9772]	10981	6	146543833	146554953	4	0.93248	0.83015	0.889591	17799	1	2.6486	0.0033222	0.0078971	0.543519	236	2	2.6486	2.10253
RBBP6	ENSG00000122257	RB binding protein 6, ubiquitin ligase [Source:HGNC Symbol;Acc:HGNC:9889]	5930	16	24537693	24572863	3	0.90036	0.76602	0.860635	17267	0	2.3131	0.0054422	0.006444	0.490336	373	2	2.3131	2.19084
RBMY1E	ENSG00000242389	RNA binding motif protein Y-linked family 1 member E [Source:HGNC Symbol;Acc:HGNC:23916]	378950	Y	21903618	21918042	4	0.73797	0.66732	0.810653	15557	1	3.6367	0.0036575	0.0095726	0.607431	261	3	3.6367	2.01897
RFC1	ENSG00000035928	replication factor C subunit 1 [Source:HGNC Symbol;Acc:HGNC:9969]	5981	4	39287456	39366375	2	0.99977	1	1	19093	0	6.6613	0.00022854	2.592e-07	0.001238	20	2	6.6613	6.58637
RHO	ENSG00000163914	rhodopsin [Source:HGNC Symbol;Acc:HGNC:10012]	6010	3	129528639	129535344	4	0.99816	0.99723	0.999378	19063	0	2.7561	0.0018378	0.0029204	0.359853	130	4	2.7561	2.53456
RORA	ENSG00000069667	RAR related orphan receptor A [Source:HGNC Symbol;Acc:HGNC:10258]	6095	15	60488284	61229302	4	0.99634	0.99125	0.996208	19016	0	2.8889	0.0036596	0.0095726	0.607431	262	4	2.8889	2.01897
RPL13A	ENSG00000142541	ribosomal protein L13a [Source:HGNC Symbol;Acc:HGNC:10304]	23521	19	49487510	49493057	2	0.55969	0.44583	0.658483	13465	1	3.0236	0.0022993	0.0001283	0.076578	161	1	3.0236	3.89177
RPL27A	ENSG00000166441	ribosomal protein L27a [Source:HGNC Symbol;Acc:HGNC:10329]	6157	11	8682788	8714759	2	0.99383	0.99884	1	18955	0	4.484	0.006173	0.0011625	0.241337	425	2	4.484	2.93461
RPL39L	ENSG00000163923	ribosomal protein L39 like [Source:HGNC Symbol;Acc:HGNC:17094]	116832	3	187120948	187180908	4	0.99732	0.99535	0.998542	19046	0	2.4721	0.0026799	0.0051242	0.44121	190	4	2.4721	2.29037
RPL7L1	ENSG00000146223	ribosomal protein L7 like 1 [Source:HGNC Symbol;Acc:HGNC:21370]	285855	6	42879616	42889925	4	0.96249	0.88146	0.919541	18348	0	3.8173	0.0028491	0.0057825	0.464036	206	3	3.8173	2.23788
RRAGC	ENSG00000116954	Ras related GTP binding C [Source:HGNC Symbol;Acc:HGNC:19902]	64121	1	38838198	38859772	4	0.99943	0.99955	1	19091	0	4.69	0.00042663	0.00032789	0.130466	32	4	4.69	3.48427
RXFP1	ENSG00000171509	relaxin family peptide receptor 1 [Source:HGNC Symbol;Acc:HGNC:19718]	59350	4	158315311	158653372	4	0.99724	0.99506	0.998542	19039	0	2.6185	0.0027642	0.0054798	0.445355	204	4	2.6185	2.26124
SALL2	ENSG00000165821	spalt like transcription factor 2 [Source:HGNC Symbol;Acc:HGNC:10526]	6297	14	21521080	21537216	4	0.9971	0.99468	0.998498	19038	0	2.4633	0.0029013	0.005851	0.467563	209	4	2.4633	2.23277
SCAI	ENSG00000173611	suppressor of cancer cell invasion [Source:HGNC Symbol;Acc:HGNC:26709]	286205	9	124942608	125143528	3	0.99644	0.9971	0.999378	19022	0	2.7494	0.0035619	0.0030796	0.365322	255	3	2.7494	2.51151
SCAMP5	ENSG00000198794	secretory carrier membrane protein 5 [Source:HGNC Symbol;Acc:HGNC:30386]	192683	15	74957219	75021495	4	0.98503	0.95204	0.970333	18774	0	4.2538	0.0003857	0.00027242	0.118249	30	3	4.2538	3.56476
SCAND1	ENSG00000171222	SCAN domain containing 1 [Source:HGNC Symbol;Acc:HGNC:10566]	51282	20	35953617	35959472	4	0.99935	0.99942	1	19089	0	2.3881	0.00065185	0.00058657	0.169742	45	4	2.3881	3.23168
SCN7A	ENSG00000136546	sodium voltage-gated channel alpha subunit 7 [Source:HGNC Symbol;Acc:HGNC:10594]	6332	2	166403573	166611482	4	0.99851	0.99779	0.999435	19070	0	2.9435	0.0014942	0.0023046	0.328469	111	4	2.9435	2.6374
SF3B2	ENSG00000087365	splicing factor 3b subunit 2 [Source:HGNC Symbol;Acc:HGNC:10769]	10992	11	66050729	66069308	2	0.57253	0.45488	0.665681	13634	1	3.0374	0.0025169	0.00014593	0.080198	176	1	3.0374	3.83586
SFXN4	ENSG00000183605	sideroflexin 4 [Source:HGNC Symbol;Acc:HGNC:16088]	119559	10	119140767	119165714	4	0.99741	0.99543	0.998542	19050	0	2.2432	0.0025874	0.00502	0.436161	183	4	2.2432	2.2993
SH2D3C	ENSG00000095370	SH2 domain containing 3C [Source:HGNC Symbol;Acc:HGNC:16884]	10044	9	127738317	127778710	4	0.99805	0.997	0.999378	19061	0	2.3556	0.001946	0.0031485	0.368979	134	4	2.3556	2.5019
SH3D19	ENSG00000109686	SH3 domain containing 19 [Source:HGNC Symbol;Acc:HGNC:30418]	152503	4	151102751	151409365	4	0.31171	0.26509	0.505538	9909	1	2.5833	0.0027607	0.0054798	0.445355	203	3	2.5833	2.26124
SLC29A3	ENSG00000198246	solute carrier family 29 member 3 [Source:HGNC Symbol;Acc:HGNC:23096]	55315	10	71319259	71381423	4	0.77767	0.69893	0.832644	15854	1	2.8249	0.0013523	0.0021428	0.328469	95	3	2.8249	2.66902
SLC38A2	ENSG00000134294	solute carrier family 38 member 2 [Source:HGNC Symbol;Acc:HGNC:13448]	54407	12	46358188	46372773	3	0.19426	0.14623	0.392485	7153	1	3.3419	0.0049268	0.0050241	0.436161	346	2	3.3419	2.29894
SLC48A1	ENSG00000211584	solute carrier family 48 member 1 [Source:HGNC Symbol;Acc:HGNC:26035]	55652	12	47753916	47782751	4	0.99905	0.99889	1	19084	0	2.7708	0.00095444	0.0011387	0.241337	67	4	2.7708	2.94359
SLC5A10	ENSG00000154025	solute carrier family 5 member 10 [Source:HGNC Symbol;Acc:HGNC:23155]	125206	17	18950345	19022595	4	0.43417	0.36005	0.58719	11670	1	3.9293	0.0021259	0.0036799	0.392693	148	3	3.9293	2.43416
SMIM20	ENSG00000250317	small integral membrane protein 20 [Source:HGNC Symbol;Acc:HGNC:37260]	389203	4	25861830	25929813	4	0.99856	0.99783	0.999435	19074	0	2.6417	0.0014359	0.00226	0.328469	103	4	2.6417	2.64589
SMLR1	ENSG00000256162	small leucine rich protein 1 [Source:HGNC Symbol;Acc:HGNC:44670]	100507203	6	130827406	130837135	4	0.93567	0.83118	0.889591	17849	1	2.2281	0.0022752	0.0042123	0.423476	157	2	2.2281	2.37548
SNAPC4	ENSG00000165684	small nuclear RNA activating complex polypeptide 4 [Source:HGNC Symbol;Acc:HGNC:11137]	6621	9	136375567	136400176	3	0.79555	0.66224	0.807007	16012	1	5.818	0.0010478	0.00028279	0.120022	76	2	5.818	3.54854
SPATA31A6	ENSG00000185775	SPATA31 subfamily A member 6 [Source:HGNC Symbol;Acc:HGNC:32006]	389730	9	42183659	42189887	4	0.94447	0.84152	0.893996	18010	0	2.415	0.0014422	0.00226	0.328469	106	3	2.415	2.64589
SPINT2	ENSG00000167642	serine peptidase inhibitor, Kunitz type 2 [Source:HGNC Symbol;Acc:HGNC:11247]	10653	19	38244035	38292615	4	0.99736	0.99543	0.998542	19047	0	2.38	0.0026441	0.0050205	0.436161	187	4	2.38	2.29925
SSRP1	ENSG00000149136	structure specific recognition protein 1 [Source:HGNC Symbol;Acc:HGNC:11327]	6749	11	57325986	57335892	2	0.98981	0.99608	0.998811	18868	0	2.7705	0.010185	0.0039225	0.411626	617	2	2.7705	2.40644
SSX2B	ENSG00000268447	SSX family member 2B [Source:HGNC Symbol;Acc:HGNC:22263]	727837	X	52751132	52790305	4	0.41485	0.34302	0.573373	11387	1	2.9938	0.0011812	0.0016151	0.299481	85	3	2.9938	2.7918
STC1	ENSG00000159167	stanniocalcin 1 [Source:HGNC Symbol;Acc:HGNC:11373]	6781	8	23841929	23854806	4	0.63255	0.57371	0.754378	14428	1	3.5606	0.00081742	0.00075868	0.188183	57	3	3.5606	3.11994
STK40	ENSG00000196182	serine/threonine kinase 40 [Source:HGNC Symbol;Acc:HGNC:21373]	83931	1	36339624	36385924	4	0.82815	0.73042	0.843737	16361	1	2.5867	0.002136	0.0036804	0.392693	149	3	2.5867	2.4341
STRAP	ENSG00000023734	serine/threonine kinase receptor associated protein [Source:HGNC Symbol;Acc:HGNC:30796]	11171	12	15882387	15903478	2	0.99739	0.99983	1	19048	0	4.2717	0.0026054	0.00016615	0.088146	185	2	4.2717	3.7795
SUPT4H1	ENSG00000213246	SPT4 homolog, DSIF elongation factor subunit [Source:HGNC Symbol;Acc:HGNC:11467]	6827	17	58345175	58353093	2	0.86193	0.75997	0.857893	16752	0	3.5463	0.013445	0.0068437	0.50662	757	1	3.5463	2.16471
SYNJ1	ENSG00000159082	synaptojanin 1 [Source:HGNC Symbol;Acc:HGNC:11503]	8867	21	32628759	32728040	4	0.93653	0.83118	0.889591	17864	1	2.8776	0.0033852	0.0080246	0.543519	242	3	2.8776	2.09558
TAF11	ENSG00000064995	TATA-box binding protein associated factor 11 [Source:HGNC Symbol;Acc:HGNC:11544]	6882	6	34877462	34889192	4	0.99856	0.99783	0.999435	19073	0	3.7285	0.00096982	0.0011594	0.241337	70	4	3.7285	2.93577
TAF12	ENSG00000120656	TATA-box binding protein associated factor 12 [Source:HGNC Symbol;Acc:HGNC:11545]	6883	1	28587829	28648291	4	0.18524	0.1389	0.380674	6923	2	2.4968	7.2533e-05	7.5169e-06	0.010962	7	2	2.4968	5.12396
TEX9	ENSG00000151575	testis expressed 9 [Source:HGNC Symbol;Acc:HGNC:29585]	374618	15	56243971	56445997	4	0.77988	0.69893	0.832644	15879	1	2.9976	0.0011397	0.001585	0.299481	82	3	2.9976	2.79997
TMED5	ENSG00000117500	transmembrane p24 trafficking protein 5 [Source:HGNC Symbol;Acc:HGNC:24251]	50999	1	93149742	93180516	4	0.99729	0.99528	0.998542	19044	0	3.3121	0.0027108	0.0052574	0.442339	194	4	3.3121	2.27923
TMEM126A	ENSG00000171202	transmembrane protein 126A [Source:HGNC Symbol;Acc:HGNC:25382]	84233	11	85647967	85656547	4	0.41993	0.3467	0.577148	11466	1	3.3895	0.00063307	0.00053629	0.162581	43	3	3.3895	3.2706
TMEM204	ENSG00000131634	transmembrane protein 204 [Source:HGNC Symbol;Acc:HGNC:14158]	79652	16	1528688	1555580	3	0.61307	0.52431	0.719943	14172	1	3.6829	0.006162	0.0077727	0.543519	422	2	3.6829	2.10943
TP53INP1	ENSG00000164938	tumor protein p53 inducible nuclear protein 1 [Source:HGNC Symbol;Acc:HGNC:18022]	94241	8	94925972	94949378	4	0.9981	0.9971	0.999378	19062	0	2.7749	0.001902	0.0030547	0.364697	131	4	2.7749	2.51503
TRAF4	ENSG00000076604	TNF receptor associated factor 4 [Source:HGNC Symbol;Acc:HGNC:12034]	9618	17	28744011	28750956	4	0.83481	0.73042	0.843737	16442	1	2.8948	0.0020467	0.0034653	0.388715	143	3	2.8948	2.46026
TRAF7	ENSG00000131653	TNF receptor associated factor 7 [Source:HGNC Symbol;Acc:HGNC:20456]	84231	16	2155698	2178129	4	0.64467	0.5878	0.763796	14585	1	4.5014	0.00035442	0.00023613	0.107379	29	3	4.5014	3.62685
TRAIP	ENSG00000183763	TRAF interacting protein [Source:HGNC Symbol;Acc:HGNC:30764]	10293	3	49828601	49856574	3	0.97968	0.95445	0.971803	18673	0	6.452	0.00061577	8.6833e-05	0.066337	41	3	6.452	4.06132
TRMT61B	ENSG00000171103	tRNA methyltransferase 61B [Source:HGNC Symbol;Acc:HGNC:26070]	55006	2	28849821	28870309	4	0.99771	0.99614	0.998811	19055	0	2.9902	0.0022884	0.0042128	0.423476	159	4	2.9902	2.37543
TSPYL6	ENSG00000178021	TSPY like 6 [Source:HGNC Symbol;Acc:HGNC:14521]	388951	2	54253178	54256229	4	0.91922	0.8124	0.882467	17563	1	2.5337	0.0018239	0.0029199	0.359853	128	3	2.5337	2.53463
TUBGCP2	ENSG00000130640	tubulin gamma complex component 2 [Source:HGNC Symbol;Acc:HGNC:18599]	10844	10	133278635	133318823	4	0.1554	0.11158	0.347247	6159	1	2.9573	0.0031242	0.0073839	0.530205	226	2	2.9573	2.13171
UBA3	ENSG00000144744	ubiquitin like modifier activating enzyme 3 [Source:HGNC Symbol;Acc:HGNC:12470]	9039	3	69054730	69080408	4	0.99988	0.99998	1	19096	0	5.2308	0.00012489	1.944e-05	0.024752	9	4	5.2308	4.7113
UBE2W	ENSG00000104343	ubiquitin conjugating enzyme E2 W [Source:HGNC Symbol;Acc:HGNC:25616]	55284	8	73780097	73878910	4	0.93004	0.82601	0.888404	17770	1	3.587	0.00054836	0.00042691	0.145598	37	3	3.587	3.36966
UBXN11	ENSG00000158062	UBX domain protein 11 [Source:HGNC Symbol;Acc:HGNC:30600]	91544	1	26281328	26318363	4	0.062385	0.042247	0.235729	3321	1	3.2743	0.0023533	0.0044855	0.436161	164	3	3.2743	2.34819
UFSP1	ENSG00000176125	UFM1 specific peptidase 1 (inactive) [Source:HGNC Symbol;Acc:HGNC:33821]	402682	7	100888721	100889715	4	0.99824	0.99738	0.999421	19065	0	3.4097	0.00066758	0.00060161	0.169967	47	4	3.4097	3.22068
UMODL1	ENSG00000177398	uromodulin like 1 [Source:HGNC Symbol;Acc:HGNC:12560]	89766	21	42062959	42143453	4	0.75765	0.68531	0.825035	15700	1	3.5683	0.0014564	0.0022605	0.328469	108	3	3.5683	2.6458
URB2	ENSG00000135763	URB2 ribosome biogenesis homolog [Source:HGNC Symbol;Acc:HGNC:28967]	9816	1	229626247	229660200	4	0.4145	0.34302	0.573373	11381	1	3.561	0.0023596	0.004486	0.436161	165	3	3.561	2.34814
VIP	ENSG00000146469	vasoactive intestinal peptide [Source:HGNC Symbol;Acc:HGNC:12693]	7432	6	152750797	152759765	4	0.98741	0.95939	0.974646	18824	0	2.8452	0.0026871	0.0051978	0.44121	192	3	2.8452	2.28418
VWA8	ENSG00000102763	von Willebrand factor A domain containing 8 [Source:HGNC Symbol;Acc:HGNC:29071]	23078	13	41566835	41961120	3	0.99905	0.99979	1	19085	0	2.1375	0.00094694	0.00022317	0.107379	65	3	2.1375	3.65136
WNT3A	ENSG00000154342	Wnt family member 3A [Source:HGNC Symbol;Acc:HGNC:15983]	89780	1	228006998	228061271	4	0.99909	0.99896	1	19086	0	3.4512	0.00091486	0.0010656	0.241337	63	4	3.4512	2.97241
XXYLT1	ENSG00000173950	xyloside xylosyltransferase 1 [Source:HGNC Symbol;Acc:HGNC:26639]	152002	3	195068284	195271159	4	0.90337	0.79263	0.873743	17315	1	2.7113	0.0020647	0.0035187	0.390715	144	3	2.7113	2.45362
ZBTB34	ENSG00000177125	zinc finger and BTB domain containing 34 [Source:HGNC Symbol;Acc:HGNC:31446]	403341	9	126860639	126885878	4	0.99939	0.99952	1	19090	0	2.1615	0.00061171	0.00049222	0.154115	40	4	2.1615	3.30784
ZBTB49	ENSG00000168826	zinc finger and BTB domain containing 49 [Source:HGNC Symbol;Acc:HGNC:19883]	166793	4	4290251	4321786	4	0.36324	0.30081	0.535888	10646	1	2.0565	0.00078933	0.00074054	0.1861	56	2	2.0565	3.13045
ZG16B	ENSG00000162078	zymogen granule protein 16B [Source:HGNC Symbol;Acc:HGNC:30456]	124220	16	2830253	2839585	3	0.51384	0.45777	0.669451	12862	1	2.5275	0.0012859	0.0003761	0.135531	93	2	2.5275	3.4247
ZNF514	ENSG00000144026	zinc finger protein 514 [Source:HGNC Symbol;Acc:HGNC:25894]	84874	2	95122087	95165668	4	0.96281	0.88146	0.919541	18355	0	2.7836	0.0019931	0.0032335	0.374287	138	3	2.7836	2.49033
ZNF83	ENSG00000167766	zinc finger protein 83 [Source:HGNC Symbol;Acc:HGNC:13158]	55769	19	52612377	52638388	4	0.99682	0.99316	0.99744	19031	0	3.4289	0.0010972	0.0014269	0.280953	79	4	3.4289	2.84561
