## Supplementary Table 3 for "A conserved mechanism for regulation of mtDNA copy number in eukaryotes"

### Sheet: Supplementary Table 3
Supplementary Table 3. Curated Iron-metabolism/handling/Fe-S gene list
gene	category	category_label	detected
FTH1	IRP_IRE_5utr	IRE 5'	TRUE
FTL	IRP_IRE_5utr	IRE 5'	TRUE
ACO2	IRP_IRE_5utr	IRE 5'	TRUE
ALAS2	IRP_IRE_5utr	IRE 5'	FALSE
SLC25A37	IRP_IRE_5utr	IRE 5'	FALSE
SLC40A1	IRP_IRE_5utr	IRE 5'	FALSE
EPAS1	IRP_IRE_5utr	IRE 5'	FALSE
HAO1	IRP_IRE_5utr	IRE 5'	FALSE
TFRC	IRP_IRE_3utr	IRE 3'	TRUE
SLC11A2	IRP_IRE_3utr	IRE 3'	FALSE
CDC14A	IRP_IRE_3utr	IRE 3'	FALSE
ACO1	IRP_REG	IRP regulators	TRUE
IREB2	IRP_REG	IRP regulators	TRUE
FBXL5	IRP_REG	IRP regulators	FALSE
TFR2	IRON_IMPORT	Iron import	FALSE
STEAP3	IRON_IMPORT	Iron import	TRUE
CYBRD1	IRON_IMPORT	Iron import	TRUE
SLC39A14	IRON_IMPORT	Iron import	TRUE
SLC39A8	IRON_IMPORT	Iron import	FALSE
LCN2	IRON_IMPORT	Iron import	FALSE
SCARA5	IRON_IMPORT	Iron import	FALSE
SLC25A28	MITO_IRON	Mitochondrial Fe transport	FALSE
FTMT	MITO_IRON	Mitochondrial Fe transport	FALSE
ABCB7	MITO_IRON	Mitochondrial Fe transport	TRUE
ABCB10	MITO_IRON	Mitochondrial Fe transport	TRUE
ABCB6	MITO_IRON	Mitochondrial Fe transport	FALSE
NFS1	ISC	ISC machinery (mito Fe-S)	TRUE
LYRM4	ISC	ISC machinery (mito Fe-S)	TRUE
ISCU	ISC	ISC machinery (mito Fe-S)	TRUE
FXN	ISC	ISC machinery (mito Fe-S)	TRUE
FDX1	ISC	ISC machinery (mito Fe-S)	TRUE
FDX2	ISC	ISC machinery (mito Fe-S)	FALSE
FDXR	ISC	ISC machinery (mito Fe-S)	TRUE
HSCB	ISC	ISC machinery (mito Fe-S)	TRUE
HSPA9	ISC	ISC machinery (mito Fe-S)	TRUE
GRPEL1	ISC	ISC machinery (mito Fe-S)	TRUE
GRPEL2	ISC	ISC machinery (mito Fe-S)	FALSE
GLRX5	ISC	ISC machinery (mito Fe-S)	FALSE
ISCA1	ISC	ISC machinery (mito Fe-S)	TRUE
ISCA2	ISC	ISC machinery (mito Fe-S)	FALSE
IBA57	ISC	ISC machinery (mito Fe-S)	TRUE
NFU1	ISC	ISC machinery (mito Fe-S)	TRUE
NUBPL	ISC	ISC machinery (mito Fe-S)	TRUE
GFER	ISC	ISC machinery (mito Fe-S)	TRUE
CISD1	FES_HANDLING	Fe-S trafficking (CISD / BOLA / GLRX)	TRUE
CISD2	FES_HANDLING	Fe-S trafficking (CISD / BOLA / GLRX)	TRUE
CISD3	FES_HANDLING	Fe-S trafficking (CISD / BOLA / GLRX)	TRUE
BOLA1	FES_HANDLING	Fe-S trafficking (CISD / BOLA / GLRX)	TRUE
BOLA2	FES_HANDLING	Fe-S trafficking (CISD / BOLA / GLRX)	TRUE
BOLA3	FES_HANDLING	Fe-S trafficking (CISD / BOLA / GLRX)	TRUE
GLRX3	FES_HANDLING	Fe-S trafficking (CISD / BOLA / GLRX)	TRUE
CIAO1	CIA	CIA machinery (cyto Fe-S)	TRUE
CIAO2A	CIA	CIA machinery (cyto Fe-S)	FALSE
CIAO2B	CIA	CIA machinery (cyto Fe-S)	FALSE
CIAO3	CIA	CIA machinery (cyto Fe-S)	FALSE
MMS19	CIA	CIA machinery (cyto Fe-S)	TRUE
NUBP1	CIA	CIA machinery (cyto Fe-S)	TRUE
NUBP2	CIA	CIA machinery (cyto Fe-S)	TRUE
CIAPIN1	CIA	CIA machinery (cyto Fe-S)	TRUE
NDOR1	CIA	CIA machinery (cyto Fe-S)	TRUE
ALAS1	HEME_SYN	Heme biosynthesis	TRUE
ALAD	HEME_SYN	Heme biosynthesis	TRUE
HMBS	HEME_SYN	Heme biosynthesis	TRUE
UROS	HEME_SYN	Heme biosynthesis	TRUE
UROD	HEME_SYN	Heme biosynthesis	TRUE
CPOX	HEME_SYN	Heme biosynthesis	TRUE
PPOX	HEME_SYN	Heme biosynthesis	TRUE
FECH	HEME_SYN	Heme biosynthesis	TRUE
HMOX1	HEME_DEG	Heme degradation	TRUE
HMOX2	HEME_DEG	Heme degradation	TRUE
BLVRA	HEME_DEG	Heme degradation	TRUE
BLVRB	HEME_DEG	Heme degradation	TRUE
ABCE1	FE_S_CLIENT	Fe-S client enzymes	TRUE
NTHL1	FE_S_CLIENT	Fe-S client enzymes	TRUE
ERCC2	FE_S_CLIENT	Fe-S client enzymes	TRUE
ERCC3	FE_S_CLIENT	Fe-S client enzymes	TRUE
BRIP1	FE_S_CLIENT	Fe-S client enzymes	TRUE
DNA2	FE_S_CLIENT	Fe-S client enzymes	TRUE
DDX10	FE_S_CLIENT	Fe-S client enzymes	TRUE
DDX11	FE_S_CLIENT	Fe-S client enzymes	TRUE
POLA1	FE_S_CLIENT	Fe-S client enzymes	TRUE
POLA2	FE_S_CLIENT	Fe-S client enzymes	TRUE
POLD1	FE_S_CLIENT	Fe-S client enzymes	TRUE
POLE	FE_S_CLIENT	Fe-S client enzymes	TRUE
POLE2	FE_S_CLIENT	Fe-S client enzymes	TRUE
POLE3	FE_S_CLIENT	Fe-S client enzymes	TRUE
PRIM2	FE_S_CLIENT	Fe-S client enzymes	TRUE
DPYD	FE_S_CLIENT	Fe-S client enzymes	TRUE
PPAT	FE_S_CLIENT	Fe-S client enzymes	TRUE
LIAS	FE_S_CLIENT	Fe-S client enzymes	TRUE
MOCS1	FE_S_CLIENT	Fe-S client enzymes	TRUE
METTL17	FE_S_CLIENT	Fe-S client enzymes	TRUE
TYW1	FE_S_CLIENT	Fe-S client enzymes	TRUE
CDKAL1	FE_S_CLIENT	Fe-S client enzymes	TRUE
ELP3	FE_S_CLIENT	Fe-S client enzymes	TRUE
NCOA4	FERRITINOPHAGY	Ferritinophagy	FALSE
FLVCR1	HEME_TRANSPORT	Heme transport	TRUE
TANGO2	HEME_TRANSPORT	Heme transport	TRUE
GCLC	ANTIOX	NRF2 / antioxidant	TRUE
GCLM	ANTIOX	NRF2 / antioxidant	TRUE
