## Supplementary Table 5 for "A conserved mechanism for regulation of mtDNA copy number in eukaryotes"

### Sheet: Suppl Table 1
Supplementary Table 5. OrthoDB v12.2 orthologous group assignments and eukaryotic supergroup distributions for human mitochondrial proteins.
Gene	Protein / family	UniProt ID	OrthoDB OG	Level	Total species	Fungi	Metazoa	Viridiplantae	Alveolata	Stramenopiles	Euglenozoa	Amoebozoa	Placement
ABCB7	ATP-binding cassette transporter, mitochondrial	O75027	761127at2759	Eukaryota	5768	2782	5098	703	282	224	3	23	Bacterial / LECA
SLC25A39	Mitochondrial GSH carrier (Hem25/Mtm1 family)	Q9BZJ4	5000240at2759	Eukaryota	5221	2651	3855	22	170	135	2	10	LECA
POLRMT	Mitochondrial RNA polymerase (T7-type)	O00411	5001062at2759	Eukaryota	5716	2726	2576	1300	130	99	42	9	LECA
TWNK	mtDNA helicase (T7 gp4 type), opisthokont OG	Q96RR1	5001159at2759	Eukaryota	2912	311	2559	0	118	92	0	8	LECA
Note: Plant Twinkle (At1g30680, Q9LJM4) recovered separately in OG 643341at2759 (29,081 genes / 423 species; Viridiplantae n=28,992); reflects lineage-specific divergence.
POLG	DNA polymerase γ (mtDNA replicase)	P54098	1646403at2759	Eukaryota	4945	2729	2539	7	—	—	—	—	Opisthokont
Note: Seven Viridiplantae hits show non-polymerase InterPro domains (e.g. IPR000719 protein kinase, IPR020683 ankyrin) — representing annotation noise. Plant mitochondria are known to use bacterial Pol I-derived POL1A/POL1B for mtDNA replication
TFAM	Mitochondrial transcription factor A (HMG-box)	Q00059	2887771at2759	Eukaryota	2409	38	3846	9	6	8	5	14	Opisthokont
Note: Metazoan-dominated; sparse non-metazoan hits attributable to shared HMG-box domain rather than functional TFAM/Abf2 orthology.
EIF2AK4	GCN2 kinase — metazoan OG	Q9P2K8	4670382at2759	Eukaryota	2454	0	2570	1	2	58	—	—	LECA
Note: GCN2 family present in three parallel OGs covering all major eukaryotic supergroups; all share the canonical kinase + HisRS-like + RWD architecture.
EIF2AK4	GCN2 kinase — fungal/protist OG (yeast Gcn2 P15442)	—	4770409at2759	Eukaryota	2669	2680	—	6	—	88	40	17	LECA
EIF2AK4	GCN2 kinase — Viridiplantae OG (AtGCN2 Q9LX30)	—	543741at2759	Eukaryota	241	—	—	279	—	—	—	—	LECA
PRKAA1	AMPK catalytic α subunit (SNF1/SnRK1 family)	Q13131	4933839at2759	Eukaryota	5289	5513	3807	62	342	165	2	13	LECA
Note: Single OG anchored on AMPK-specific C-terminal adenylate sensor domain (IPR032270); includes yeast Snf1 and plant SnRK1α.
PPARGC1A	PGC-1α coactivator	Q9UBK2	4674701at2759	Eukaryota	2129	0	2854	0	—	—	—	—	Vertebrate (paralog)
Note: All members metazoan; family origin constrained to Bilateria by BLASTP (Branchiostoma ortholog with both N- and C-terminal domains; Trichoplax/Nematostella RRM-domain only).
PPARGC1B	PGC-1β coactivator	Q86YN6	4289336at2759	Eukaryota	948	0	1002	0	—	—	—	—	Vertebrate (paralog)
Counts are species per supergroup as reported by OrthoDB v12.2 (orthodb.org). Em-dash (—) indicates supergroup not represented in the breakdown panel for that OG. Total species column is the OrthoDB phyletic-profile count (out of 5,952 eukaryotic genomes). Lineage-age estimates: alphaproteobacterial endosymbiosis ~2 Gya; LECA ~1.8 Gya; opisthokont stem ~1 Gya; bilaterian LCA ~600 Mya; vertebrate …
